# Genome-context-aware discovery of antibacterial peptides from bacterial small open reading frames

**DOI:** 10.64898/2026.08.17.745349

**Authors:** Qingxiu Li, Zhenjun Li

**Affiliations:** Institute of Infectious Diseases, Chinese Center for Disease Control and Prevention, 155 Changbai Road, Changping District, Beijing 102206, China

**Keywords:** small open reading frame, antimicrobial peptide, bacterial genomes, genome context, machine learning, peptide discovery

## Abstract

Small open reading frames (sORFs) are a potentially rich, yet error-prone, source of antimicrobial-peptide (AMP) candidates: short sequences are readily prioritized by AMP classifiers but may derive from incomplete gene calls. We developed a genome-context-aware discovery workflow that separates AMP-like sequence properties from evidence for a complete, recurrent coding locus. From 649,653 RefSeq assemblies representing 327 clinically relevant bacterial species, species-aware clustering and length filtering yielded 4,442,548 representative 10–100-aa sequences. AmpScanner v2, Macrel and AMPlify identified 585 non-haemolytic records supported by all three models. However, genome-context auditing of 11,918 mapped candidates showed that 529 of 536 mapped consensus candidates were supported exclusively by partial ORFs near contig termini. By contrast, 3,382 candidates had at least one complete non-edge occurrence; 1,069 recurred in ≥2 assemblies and 251 in ≥10 assemblies. We therefore assembled a 20-peptide panel through two explicitly labelled routes: sequence/structure-led selection (n=8) and genome-supported selection (n=12). Broth microdilution against Escherichia coli ATCC 25922 and Staphylococcus aureus ATCC 25923 identified low-micromolar activity in both routes. CAND_04141, a recurrent complete non-edge candidate, had the strongest combined profile (MICs of 4 and 2 μM, respectively), while CAND_07825 and CAND_04265 were also active at low micromolar concentrations. In plate-count MBC assays, all three advanced peptides achieved ≥3-log10 reductions at 128 μM. These findings show that high classifier agreement is not a substitute for genomic evidence and provide an auditable framework for prioritizing both synthetic AMP-like sequences and candidate genome-encoded peptides.
