## Supplementary material for "Genome-context-aware discovery of antibacterial peptides from bacterial small open reading frames": Pathogen_sORF_AMP_Supplementary_Tables: Supplementary_Table_S2_model_consensus.xlsx

### Sheet: S2_model_support
model_support_combination	macrel_hemolysis_label	Tier	candidate_records	unique_sequences	final_tier_interpretation
AmpScanner only	NonHemo	Low	423252	333357	AmpScanner-only candidates; not retained in S/A/B.
AmpScanner only	Hemo	Low	291466	227021	AmpScanner-only candidates; not retained in S/A/B.
AmpScanner + Macrel	NonHemo	A	1862	1627	Promoted by either NonHemo AmpScanner+Macrel dual support or three-model Hemo support.
AmpScanner + Macrel	Hemo	B	7989	7055	Two-model consensus without promotion by the NonHemo rule.
AmpScanner + AMPlify	NonHemo	B	108251	107390	Two-model consensus without promotion by the NonHemo rule.
AmpScanner + AMPlify	Hemo	B	76282	75474	Two-model consensus without promotion by the NonHemo rule.
AmpScanner + Macrel + AMPlify	NonHemo	S	585	536	Strict three-model consensus with NonHemo support.
AmpScanner + Macrel + AMPlify	Hemo	A	2740	2700	Promoted by either NonHemo AmpScanner+Macrel dual support or three-model Hemo support.

### Sheet: S2_screening_flow
stage	candidate_records	unique_sequences	previous_stage	retained_vs_previous_pct	retained_vs_nr95_pct	notes
nr95 sORF representatives	4442548				100.0	Index-based authoritative count of 10-100 aa species-level nr95 representatives.
AmpScanner-positive	912427	755160	nr95 sORF representatives	20.538371223000855	20.538371223000855	Canonical record basis; all rows are AmpScanner-positive after canonical_master repair.
Tier S-B total	197709	194782	AmpScanner-positive	21.66847320388371	4.450351464970103	All retained multi-model consensus candidates used in downstream tiered analyses.
Tier S	585	536	AmpScanner-positive	0.06411471821855337	0.013168118836307452	Branch count relative to AmpScanner-positive canonical records.
Tier A	4602	4327	AmpScanner-positive	0.5043691166526199	0.10358920151228529	Branch count relative to AmpScanner-positive canonical records.
Tier B	192522	189919	AmpScanner-positive	21.099989369012533	4.33359414462151	Branch count relative to AmpScanner-positive canonical records.
