## Supplementary material for "Genome-context-aware discovery of antibacterial peptides from bacterial small open reading frames": Pathogen_sORF_AMP_Supplementary_Tables: Supplementary_Table_S4_candidate_evidence_and_experimental_data.xlsx

### Sheet: S4_20_candidate_matrix
candidate_id	group	tier	species	length	assembly_count	genomic_support_class	in_1069	in_251	novelty_class	novelty_best_db	novelty_pident	novelty_coverage	plddt	water_md_status	water_md_qc	membrane_md_contact	membrane_md_decision	Peptide sequence	Source species	Selection route	Tier	Assemblies	Genomic support	Novelty class	MIC, E. coli (μM)	MIC, S. aureus (μM)	MBC status	amp_id	synthesis_QC_document	synthesis_QC_status
CAND_07825	Legacy_Sequence_Level_Exploratory	S	Mycobacterium_tuberculosis	22	1	edge_partial_only	FALSE	FALSE	N5_novel_family_candidate	DRAMP	61.54	59.09	N/A	N/A	N/A	N/A	N/A	FLCNFLNHTYLLTYTIRKALEK	Mycobacterium tuberculosis	Activity / structure-led	S	1	Edge-associated / partial	N5 novel family candidate	8	2	Confirmed (E. coli: 128 μM; S. aureus: 128 μM)	AMP_07825	AMP_07825_Biomatik_COA.docx	Vendor COA present in project archive
CAND_02173	Legacy_Sequence_Level_Exploratory	S	Bordetella_bronchiseptica	21	1	edge_partial_only	FALSE	FALSE	N5_novel_family_candidate	DRAMP	55.56	42.86	N/A	N/A	N/A	N/A	N/A	VVEGRFHTGAACVVQFIARKR	Bordetella bronchiseptica	Activity / structure-led	S	1	Edge-associated / partial	N5 novel family candidate	16	4	Not advanced to MBC	AMP_02173	AMP_02173_Biomatik_COA.docx	Vendor COA present in project archive
CAND_06867	Legacy_Sequence_Level_Exploratory	S	Klebsiella_pneumoniae	21	1	edge_partial_only	FALSE	FALSE	N5_novel_family_candidate	DRAMP	58.33	57.14	N/A	N/A	N/A	N/A	N/A	CYSITGRVFTQEKAFSRFMRM	Klebsiella pneumoniae	Activity / structure-led	S	1	Edge-associated / partial	N5 novel family candidate	32	8	Not advanced to MBC	AMP_06867	AMP_06867_Biomatik_COA.docx	Vendor COA present in project archive
CAND_09488	Legacy_Sequence_Level_Exploratory	S	Staphylococcus_aureus	40	1	edge_partial_only	FALSE	FALSE	N5_novel_family_candidate	DRAMP	76.47	42.50	N/A	N/A	N/A	N/A	N/A	VWITGAGSGIGAAMARRFAREGWRVALTGRKADVLASIAE	Staphylococcus aureus	Activity / structure-led	S	1	Edge-associated / partial	N5 novel family candidate	16	4	Not advanced to MBC	AMP_09488	AMP_09488_Biomatik_COA.docx	Vendor COA present in project archive
CAND_04997	Legacy_Sequence_Level_Exploratory	S	Enterobacter_hormaechei	40	1	edge_partial_only	FALSE	FALSE	N5_novel_family_candidate	DRAMP	42.86	35.00	N/A	N/A	N/A	N/A	N/A	VEELNLEEIGQVLGVGAARICQIKASAHARLKRGLARRLG	Enterobacter hormaechei	Activity / structure-led	S	1	Edge-associated / partial	N5 novel family candidate	16	16	Not advanced to MBC	AMP_04997	AMP_04997_Biomatik_COA.docx	Vendor COA present in project archive
CAND_03363	Legacy_Sequence_Level_Exploratory	S	Campylobacter_coli	38	1	edge_partial_only	FALSE	FALSE	N5_novel_family_candidate	DRAMP	63.16	50.00	N/A	N/A	N/A	N/A	N/A	ILVRFKDRFCKVWEELKLKWKDILKNSLEGALQTFFQI	Campylobacter coli	Activity / structure-led	S	1	Edge-associated / partial	N5 novel family candidate	64	32	Not advanced to MBC	AMP_03363	AMP_03363_Biomatik_COA.docx	Vendor COA present in project archive
CAND_06702	Legacy_Sequence_Level_Exploratory	S	Klebsiella_pneumoniae	23	1	edge_partial_only	FALSE	FALSE	N5_novel_family_candidate	DRAMP	50.00	43.48	N/A	N/A	N/A	N/A	N/A	VVFIEIIYNCMKCMEKIIFKFYK	Klebsiella pneumoniae	Activity / structure-led	S	1	Edge-associated / partial	N5 novel family candidate	64	16	Not advanced to MBC	AMP_06702	AMP_06702_Biomatik_COA.docx	Vendor COA present in project archive
CAND_06076	Legacy_Sequence_Level_Exploratory	S	Klebsiella_pneumoniae	31	1	edge_partial_only	FALSE	FALSE	N5_novel_family_candidate	DRAMP	58.82	54.84	N/A	N/A	N/A	N/A	N/A	VGIKLADTLPGVKPQLIRQAMGLNDLPSWLR	Klebsiella pneumoniae	Activity / structure-led	S	1	Edge-associated / partial	N5 novel family candidate	128	64	Not advanced to MBC	AMP_06076	AMP_06076_Biomatik_COA.docx	Vendor COA present in project archive
CAND_01328	Genome_Supported_Priority	S	Bacillus_licheniformis	43	28	complete_non_edge_supported	TRUE	TRUE	N3_remote_homolog	DRAMP	35.2	39.5	N/A	N/A	N/A	N/A	N/A	MRPFFKTAFFLYCHCKKHSKGGILQMIGREGSNRQMGDQNEAN	Bacillus licheniformis	Genome-supported	S	28	Complete non-edge; strict	N3 remote homolog	32	16	Not advanced to MBC	AMP_01328	AMP_01328_Biomatik_COA.docx	Vendor COA present in project archive
CAND_00697	Genome_Supported_Priority	S	Aeromonas_veronii	44	3	complete_non_edge_supported	TRUE	FALSE	N5_no_detectable_homology	NONE	0	0	N/A	N/A	N/A	N/A	N/A	MWCFLNTRKRVPVTHCDHYRDYSKFKNYDIDAPFTWAPNPFRRS	Aeromonas veronii	Genome-supported	S	3	Complete non-edge	N5 no detectable homology	64	32	Not advanced to MBC	AMP_00697	AMP_00697_Biomatik_COA.docx	Vendor COA present in project archive
CAND_04141	Genome_Supported_Priority	A	Coxiella_burnetii	37	95	complete_non_edge_supported	TRUE	TRUE	N5_no_detectable_homology	NONE	0	0	N/A	N/A	N/A	N/A	N/A	MGGFWSTEEGKLLGPIREFMRYNAKKNQPILACIKNV	Coxiella burnetii	Genome-supported	A	95	Complete non-edge; strict	N5 no detectable homology	4	2	Confirmed (E. coli: 128 μM; S. aureus: 128 μM)	AMP_04141	AMP_04141_Biomatik_COA.docx	Vendor COA present in project archive
CAND_04265	Genome_Supported_Priority	A	Enterobacter_roggenkampii	37	23	complete_non_edge_supported	TRUE	TRUE	N5_no_detectable_homology	NONE	0	0	N/A	N/A	N/A	N/A	N/A	MQESSGGGVTGAPQARPLCPAPPRQGAKLGFSAVVFG	Enterobacter roggenkampii	Genome-supported	A	23	Complete non-edge; strict	N5 no detectable homology	8	4	Confirmed (E. coli: 128 μM; S. aureus: 128 μM)	AMP_04265	AMP_04265_Biomatik_COA.docx	Vendor COA present in project archive
CAND_03637	Genome_Supported_Priority	A	Clostridioides_difficile	34	120	complete_non_edge_supported	TRUE	TRUE	N5_no_detectable_homology	NONE	0	0	N/A	N/A	N/A	N/A	N/A	MIGFLLSILAGVISAYIYDKIKNHPDANKGDLKK	Clostridioides difficile	Genome-supported	A	120	Complete non-edge; strict	N5 no detectable homology	16	32	Not advanced to MBC	AMP_03637	AMP_03637_Biomatik_COA.docx	Vendor COA present in project archive
CAND_00922	Genome_Supported_Priority	A	Bacillus_subtilis	51	82	complete_non_edge_supported	TRUE	TRUE	N5_no_detectable_homology	NONE	0	0	N/A	N/A	N/A	N/A	N/A	MNNNQKRMPSIGHGYASIPHSFKHGYGNPYRRQRLAAMQQQRMYISPYYWY	Bacillus subtilis	Genome-supported	A	82	Complete non-edge; strict	N5 no detectable homology	64	32	Not advanced to MBC	AMP_00922	AMP_00922_Biomatik_COA.docx	Vendor COA present in project archive
CAND_00995	Genome_Supported_Priority	A	Bacillus_cereus	37	1	complete_non_edge_supported	FALSE	FALSE	N5_no_detectable_homology	NONE	0	0	N/A	N/A	N/A	N/A	N/A	MGPSGSGKSTLMNIIGCLDKPTTGTYELSRSKYFKHD	Bacillus cereus	Genome-supported	A	1	Complete non-edge	N5 no detectable homology	128	64	Not advanced to MBC	AMP_00995	AMP_00995_Biomatik_COA.docx	Vendor COA present in project archive
CAND_08675	Genome_Supported_Priority	A	Prevotella_conceptionensis	40	1	complete_non_edge_supported	FALSE	FALSE	N5_no_detectable_homology	NONE	0	0	N/A	N/A	N/A	N/A	N/A	MQRMGKVHSTNHNGEEERGGGNTCNGITFCPSAYPISRKM	Prevotella conceptionensis	Genome-supported	A	1	Complete non-edge	N5 no detectable homology	128	128	Not advanced to MBC	AMP_08675	AMP_08675_Biomatik_COA.docx	Vendor COA present in project archive
CAND_05245	Genome_Supported_Priority	A	Enterococcus_gallinarum	50	82	complete_non_edge_supported	TRUE	TRUE	N5_no_detectable_homology	NONE	0	0	N/A	N/A	N/A	N/A	N/A	MRTMTETETRSVKGGFHWHCWVCGAGGGTKAGYLRHVQTNSFHIFISYWS	Enterococcus gallinarum	Genome-supported	A	82	Complete non-edge; strict	N5 no detectable homology	16	16	Not advanced to MBC	AMP_05245	AMP_05245_Biomatik_COA.docx	Vendor COA present in project archive
CAND_11217	Genome_Supported_Priority	A	Vibrio_vulnificus	36	67	complete_non_edge_supported	TRUE	TRUE	N5_no_detectable_homology	NONE	0	0	N/A	N/A	N/A	N/A	N/A	MAKPSSAPKTAPKGNPNYPSTTGKPSGKGRGNTPKR	Vibrio vulnificus	Genome-supported	A	67	Complete non-edge; strict	N5 no detectable homology	16	32	Not advanced to MBC	AMP_11217	AMP_11217_Biomatik_COA.docx	Vendor COA present in project archive
CAND_02761	Genome_Supported_Priority	A	Burkholderia_gladioli	43	55	complete_non_edge_supported	TRUE	TRUE	N5_no_detectable_homology	NONE	0	0	N/A	N/A	N/A	N/A	N/A	MQARRGSGSRAARPVGGLGPSRHWAAGGGSAGGPAGGTPEAAE	Burkholderia gladioli	Genome-supported	A	55	Complete non-edge; strict	N5 no detectable homology	64	64	Not advanced to MBC	AMP_02761	AMP_02761_Biomatik_COA.docx	Vendor COA present in project archive
CAND_00065	Genome_Supported_Priority	A	Acinetobacter_pittii	34	52	complete_non_edge_supported	TRUE	TRUE	N5_no_detectable_homology	NONE	0	0	N/A	N/A	N/A	N/A	N/A	MGISASKPVPPPAPTPPIKTVGDSMPEKLIKKPR	Acinetobacter pittii	Genome-supported	A	52	Complete non-edge; strict	N5 no detectable homology	32	64	Not advanced to MBC	AMP_00065	AMP_00065_Biomatik_COA.docx	Vendor COA present in project archive

### Sheet: S4_preliminary_MBC
candidate_id	amp_id	Organism	MIC (μM)	Calculated MBC (μM)	MBC/MIC	Mean log10 reduction at 128 μM	MBC basis	Replicate/image status
CAND_04265	AMP_04265	E. coli	8	128	16.0	3.287	≥3-log10 reduction vs 6.0×10^8 CFU/mL growth control	n=3; Rep1/Rep2/Rep3 image-matched
CAND_04265	AMP_04265	S. aureus	4	128	32.0	6.255	≥3-log10 reduction vs 6.0×10^8 CFU/mL growth control	n=3; Rep1/Rep2/Rep3 image-matched
CAND_07825	AMP_07825	E. coli	8	128	16.0	6.255	≥3-log10 reduction vs 6.0×10^8 CFU/mL growth control	n=3; Rep1/Rep2/Rep3 image-matched
CAND_07825	AMP_07825	S. aureus	2	128	64.0	5.255	≥3-log10 reduction vs 6.0×10^8 CFU/mL growth control	n=3; Rep1/Rep2/Rep3 image-matched
CAND_04141	AMP_04141	E. coli	4	128	32.0	3.954	≥3-log10 reduction vs 6.0×10^8 CFU/mL growth control	n=3; Rep1/Rep2/Rep3 image-matched
CAND_04141	AMP_04141	S. aureus	2	128	64.0	5.176	≥3-log10 reduction vs 6.0×10^8 CFU/mL growth control	n=3; Rep1/Rep2/Rep3 image-matched

### Sheet: S4_synthesis_QC_index
candidate_id	amp_id	synthesis_QC_document	synthesis_QC_status
CAND_07825	AMP_07825	AMP_07825_Biomatik_COA.docx	Vendor COA present in project archive
CAND_02173	AMP_02173	AMP_02173_Biomatik_COA.docx	Vendor COA present in project archive
CAND_06867	AMP_06867	AMP_06867_Biomatik_COA.docx	Vendor COA present in project archive
CAND_09488	AMP_09488	AMP_09488_Biomatik_COA.docx	Vendor COA present in project archive
CAND_04997	AMP_04997	AMP_04997_Biomatik_COA.docx	Vendor COA present in project archive
CAND_03363	AMP_03363	AMP_03363_Biomatik_COA.docx	Vendor COA present in project archive
CAND_06702	AMP_06702	AMP_06702_Biomatik_COA.docx	Vendor COA present in project archive
CAND_06076	AMP_06076	AMP_06076_Biomatik_COA.docx	Vendor COA present in project archive
CAND_01328	AMP_01328	AMP_01328_Biomatik_COA.docx	Vendor COA present in project archive
CAND_00697	AMP_00697	AMP_00697_Biomatik_COA.docx	Vendor COA present in project archive
CAND_04141	AMP_04141	AMP_04141_Biomatik_COA.docx	Vendor COA present in project archive
CAND_04265	AMP_04265	AMP_04265_Biomatik_COA.docx	Vendor COA present in project archive
CAND_03637	AMP_03637	AMP_03637_Biomatik_COA.docx	Vendor COA present in project archive
CAND_00922	AMP_00922	AMP_00922_Biomatik_COA.docx	Vendor COA present in project archive
CAND_00995	AMP_00995	AMP_00995_Biomatik_COA.docx	Vendor COA present in project archive
CAND_08675	AMP_08675	AMP_08675_Biomatik_COA.docx	Vendor COA present in project archive
CAND_05245	AMP_05245	AMP_05245_Biomatik_COA.docx	Vendor COA present in project archive
CAND_11217	AMP_11217	AMP_11217_Biomatik_COA.docx	Vendor COA present in project archive
CAND_02761	AMP_02761	AMP_02761_Biomatik_COA.docx	Vendor COA present in project archive
CAND_00065	AMP_00065	AMP_00065_Biomatik_COA.docx	Vendor COA present in project archive
