## Supplementary material for "Genome-context-aware discovery of antibacterial peptides from bacterial small open reading frames": Pathogen_sORF_AMP_Supplementary_Tables: Supplementary_Table_S5_MIC_well_level_OD600.xlsx

### Sheet: S5_well_level_OD600
plate_id	well	sample	strain	concentration	technical_replicate	od600	well_class
EC_Plate001	A1	CAND_04141	E.coli	128 μM	1	0.056	candidate
EC_Plate001	A2	CAND_04141	E.coli	128 μM	2	0.054	candidate
EC_Plate001	A3	CAND_04141	E.coli	64 μM	1	0.056	candidate
EC_Plate001	A4	CAND_04141	E.coli	64 μM	2	0.052	candidate
EC_Plate001	A5	CAND_04141	E.coli	32 μM	1	0.058	candidate
EC_Plate001	A6	CAND_04141	E.coli	32 μM	2	0.058	candidate
EC_Plate001	A7	CAND_04141	E.coli	16 μM	1	0.057	candidate
EC_Plate001	A8	CAND_04141	E.coli	16 μM	2	0.052	candidate
EC_Plate001	A9	CAND_04141	E.coli	8 μM	1	0.055	candidate
EC_Plate001	A10	CAND_04141	E.coli	8 μM	2	0.053	candidate
EC_Plate001	A11	CAND_04141	E.coli	4 μM	1	0.052	candidate
EC_Plate001	A12	CAND_04141	E.coli	4 μM	2	0.06	candidate
EC_Plate001	B1	CAND_04141	E.coli	2 μM	1	0.599	candidate
EC_Plate001	B2	CAND_04141	E.coli	2 μM	2	0.313	candidate
EC_Plate001	B3	CAND_04141	E.coli	1 μM	1	0.558	candidate
EC_Plate001	B4	CAND_04141	E.coli	1 μM	2	0.481	candidate
EC_Plate001	C1	CAND_04265	E.coli	128 μM	1	0.054	candidate
EC_Plate001	C2	CAND_04265	E.coli	128 μM	2	0.053	candidate
EC_Plate001	C3	CAND_04265	E.coli	64 μM	1	0.057	candidate
EC_Plate001	C4	CAND_04265	E.coli	64 μM	2	0.055	candidate
EC_Plate001	C5	CAND_04265	E.coli	32 μM	1	0.057	candidate
EC_Plate001	C6	CAND_04265	E.coli	32 μM	2	0.057	candidate
EC_Plate001	C7	CAND_04265	E.coli	16 μM	1	0.051	candidate
EC_Plate001	C8	CAND_04265	E.coli	16 μM	2	0.058	candidate
EC_Plate001	C9	CAND_04265	E.coli	8 μM	1	0.06	candidate
EC_Plate001	C10	CAND_04265	E.coli	8 μM	2	0.06	candidate
EC_Plate001	C11	CAND_04265	E.coli	4 μM	1	0.484	candidate
EC_Plate001	C12	CAND_04265	E.coli	4 μM	2	0.313	candidate
EC_Plate001	D1	CAND_04265	E.coli	2 μM	1	0.301	candidate
EC_Plate001	D2	CAND_04265	E.coli	2 μM	2	0.34	candidate
EC_Plate001	D3	CAND_04265	E.coli	1 μM	1	0.582	candidate
EC_Plate001	D4	CAND_04265	E.coli	1 μM	2	0.391	candidate
EC_Plate001	E1	CAND_02173	E.coli	128 μM	1	0.054	candidate
EC_Plate001	E2	CAND_02173	E.coli	128 μM	2	0.059	candidate
EC_Plate001	E3	CAND_02173	E.coli	64 μM	1	0.053	candidate
EC_Plate001	E4	CAND_02173	E.coli	64 μM	2	0.055	candidate
EC_Plate001	E5	CAND_02173	E.coli	32 μM	1	0.054	candidate
EC_Plate001	E6	CAND_02173	E.coli	32 μM	2	0.051	candidate
EC_Plate001	E7	CAND_02173	E.coli	16 μM	1	0.056	candidate
EC_Plate001	E8	CAND_02173	E.coli	16 μM	2	0.058	candidate
EC_Plate001	E9	CAND_02173	E.coli	8 μM	1	0.347	candidate
EC_Plate001	E10	CAND_02173	E.coli	8 μM	2	0.367	candidate
EC_Plate001	E11	CAND_02173	E.coli	4 μM	1	0.424	candidate
EC_Plate001	E12	CAND_02173	E.coli	4 μM	2	0.311	candidate
EC_Plate001	F1	CAND_02173	E.coli	2 μM	1	0.449	candidate
EC_Plate001	F2	CAND_02173	E.coli	2 μM	2	0.545	candidate
EC_Plate001	F3	CAND_02173	E.coli	1 μM	1	0.497	candidate
EC_Plate001	F4	CAND_02173	E.coli	1 μM	2	0.46	candidate
EC_Plate001	G1	CAND_07825	E.coli	128 μM	1	0.059	candidate
EC_Plate001	G2	CAND_07825	E.coli	128 μM	2	0.051	candidate
EC_Plate001	G3	CAND_07825	E.coli	64 μM	1	0.056	candidate
EC_Plate001	G4	CAND_07825	E.coli	64 μM	2	0.054	candidate
EC_Plate001	G5	CAND_07825	E.coli	32 μM	1	0.056	candidate
EC_Plate001	G6	CAND_07825	E.coli	32 μM	2	0.051	candidate
EC_Plate001	G7	CAND_07825	E.coli	16 μM	1	0.058	candidate
EC_Plate001	G8	CAND_07825	E.coli	16 μM	2	0.051	candidate
EC_Plate001	G9	CAND_07825	E.coli	8 μM	1	0.052	candidate
EC_Plate001	G10	CAND_07825	E.coli	8 μM	2	0.058	candidate
EC_Plate001	G11	CAND_07825	E.coli	4 μM	1	0.584	candidate
EC_Plate001	G12	CAND_07825	E.coli	4 μM	2	0.43	candidate
EC_Plate001	H1	CAND_07825	E.coli	2 μM	1	0.424	candidate
EC_Plate001	H2	CAND_07825	E.coli	2 μM	2	0.374	candidate
EC_Plate001	H3	CAND_07825	E.coli	1 μM	1	0.382	candidate
EC_Plate001	H4	CAND_07825	E.coli	1 μM	2	0.485	candidate
EC_Plate001	B5	Blank	E.coli	QC	1	0.045	control
EC_Plate001	B6	Blank	E.coli	QC	1	0.045	control
EC_Plate001	B7	Growth control	E.coli	QC	1	0.65	control
EC_Plate001	B8	Growth control	E.coli	QC	1	0.65	control
EC_Plate001	B9	Solvent control	E.coli	QC	1	0.62	control
EC_Plate001	B10	Solvent control	E.coli	QC	1	0.62	control
EC_Plate001	B11	Meropenem control	E.coli	QC	1	0.05	control
EC_Plate001	B12	Meropenem control	E.coli	QC	1	0.05	control
EC_Plate002	A1	CAND_04997	E.coli	128 μM	1	0.052	candidate
EC_Plate002	A2	CAND_04997	E.coli	128 μM	2	0.051	candidate
EC_Plate002	A3	CAND_04997	E.coli	64 μM	1	0.055	candidate
EC_Plate002	A4	CAND_04997	E.coli	64 μM	2	0.052	candidate
EC_Plate002	A5	CAND_04997	E.coli	32 μM	1	0.056	candidate
EC_Plate002	A6	CAND_04997	E.coli	32 μM	2	0.058	candidate
EC_Plate002	A7	CAND_04997	E.coli	16 μM	1	0.058	candidate
EC_Plate002	A8	CAND_04997	E.coli	16 μM	2	0.055	candidate
EC_Plate002	A9	CAND_04997	E.coli	8 μM	1	0.404	candidate
EC_Plate002	A10	CAND_04997	E.coli	8 μM	2	0.43	candidate
EC_Plate002	A11	CAND_04997	E.coli	4 μM	1	0.302	candidate
EC_Plate002	A12	CAND_04997	E.coli	4 μM	2	0.514	candidate
EC_Plate002	B1	CAND_04997	E.coli	2 μM	1	0.399	candidate
EC_Plate002	B2	CAND_04997	E.coli	2 μM	2	0.396	candidate
EC_Plate002	B3	CAND_04997	E.coli	1 μM	1	0.324	candidate
EC_Plate002	B4	CAND_04997	E.coli	1 μM	2	0.434	candidate
EC_Plate002	C1	CAND_05245	E.coli	128 μM	1	0.056	candidate
EC_Plate002	C2	CAND_05245	E.coli	128 μM	2	0.054	candidate
EC_Plate002	C3	CAND_05245	E.coli	64 μM	1	0.059	candidate
EC_Plate002	C4	CAND_05245	E.coli	64 μM	2	0.057	candidate
EC_Plate002	C5	CAND_05245	E.coli	32 μM	1	0.052	candidate
EC_Plate002	C6	CAND_05245	E.coli	32 μM	2	0.055	candidate
EC_Plate002	C7	CAND_05245	E.coli	16 μM	1	0.059	candidate
EC_Plate002	C8	CAND_05245	E.coli	16 μM	2	0.055	candidate
EC_Plate002	C9	CAND_05245	E.coli	8 μM	1	0.481	candidate
EC_Plate002	C10	CAND_05245	E.coli	8 μM	2	0.319	candidate
EC_Plate002	C11	CAND_05245	E.coli	4 μM	1	0.447	candidate
EC_Plate002	C12	CAND_05245	E.coli	4 μM	2	0.438	candidate
EC_Plate002	D1	CAND_05245	E.coli	2 μM	1	0.42	candidate
EC_Plate002	D2	CAND_05245	E.coli	2 μM	2	0.426	candidate
EC_Plate002	D3	CAND_05245	E.coli	1 μM	1	0.475	candidate
EC_Plate002	D4	CAND_05245	E.coli	1 μM	2	0.462	candidate
EC_Plate002	E1	CAND_01328	E.coli	128 μM	1	0.055	candidate
EC_Plate002	E2	CAND_01328	E.coli	128 μM	2	0.052	candidate
EC_Plate002	E3	CAND_01328	E.coli	64 μM	1	0.054	candidate
EC_Plate002	E4	CAND_01328	E.coli	64 μM	2	0.06	candidate
EC_Plate002	E5	CAND_01328	E.coli	32 μM	1	0.054	candidate
EC_Plate002	E6	CAND_01328	E.coli	32 μM	2	0.05	candidate
EC_Plate002	E7	CAND_01328	E.coli	16 μM	1	0.301	candidate
EC_Plate002	E8	CAND_01328	E.coli	16 μM	2	0.461	candidate
EC_Plate002	E9	CAND_01328	E.coli	8 μM	1	0.315	candidate
EC_Plate002	E10	CAND_01328	E.coli	8 μM	2	0.328	candidate
EC_Plate002	E11	CAND_01328	E.coli	4 μM	1	0.333	candidate
EC_Plate002	E12	CAND_01328	E.coli	4 μM	2	0.436	candidate
EC_Plate002	F1	CAND_01328	E.coli	2 μM	1	0.598	candidate
EC_Plate002	F2	CAND_01328	E.coli	2 μM	2	0.446	candidate
EC_Plate002	F3	CAND_01328	E.coli	1 μM	1	0.438	candidate
EC_Plate002	F4	CAND_01328	E.coli	1 μM	2	0.431	candidate
EC_Plate002	G1	CAND_06867	E.coli	128 μM	1	0.055	candidate
EC_Plate002	G2	CAND_06867	E.coli	128 μM	2	0.054	candidate
EC_Plate002	G3	CAND_06867	E.coli	64 μM	1	0.057	candidate
EC_Plate002	G4	CAND_06867	E.coli	64 μM	2	0.059	candidate
EC_Plate002	G5	CAND_06867	E.coli	32 μM	1	0.057	candidate
EC_Plate002	G6	CAND_06867	E.coli	32 μM	2	0.054	candidate
EC_Plate002	G7	CAND_06867	E.coli	16 μM	1	0.495	candidate
EC_Plate002	G8	CAND_06867	E.coli	16 μM	2	0.573	candidate
EC_Plate002	G9	CAND_06867	E.coli	8 μM	1	0.346	candidate
EC_Plate002	G10	CAND_06867	E.coli	8 μM	2	0.371	candidate
EC_Plate002	G11	CAND_06867	E.coli	4 μM	1	0.486	candidate
EC_Plate002	G12	CAND_06867	E.coli	4 μM	2	0.506	candidate
EC_Plate002	H1	CAND_06867	E.coli	2 μM	1	0.493	candidate
EC_Plate002	H2	CAND_06867	E.coli	2 μM	2	0.477	candidate
EC_Plate002	H3	CAND_06867	E.coli	1 μM	1	0.549	candidate
EC_Plate002	H4	CAND_06867	E.coli	1 μM	2	0.444	candidate
EC_Plate002	B5	Blank	E.coli	QC	1	0.045	control
EC_Plate002	B6	Blank	E.coli	QC	1	0.045	control
EC_Plate002	B7	Growth control	E.coli	QC	1	0.65	control
EC_Plate002	B8	Growth control	E.coli	QC	1	0.65	control
EC_Plate002	B9	Solvent control	E.coli	QC	1	0.62	control
EC_Plate002	B10	Solvent control	E.coli	QC	1	0.62	control
EC_Plate002	B11	Meropenem control	E.coli	QC	1	0.05	control
EC_Plate002	B12	Meropenem control	E.coli	QC	1	0.05	control
EC_Plate003	A1	CAND_09488	E.coli	128 μM	1	0.058	candidate
EC_Plate003	A2	CAND_09488	E.coli	128 μM	2	0.06	candidate
EC_Plate003	A3	CAND_09488	E.coli	64 μM	1	0.054	candidate
EC_Plate003	A4	CAND_09488	E.coli	64 μM	2	0.059	candidate
EC_Plate003	A5	CAND_09488	E.coli	32 μM	1	0.057	candidate
EC_Plate003	A6	CAND_09488	E.coli	32 μM	2	0.059	candidate
EC_Plate003	A7	CAND_09488	E.coli	16 μM	1	0.05	candidate
EC_Plate003	A8	CAND_09488	E.coli	16 μM	2	0.059	candidate
EC_Plate003	A9	CAND_09488	E.coli	8 μM	1	0.53	candidate
EC_Plate003	A10	CAND_09488	E.coli	8 μM	2	0.589	candidate
EC_Plate003	A11	CAND_09488	E.coli	4 μM	1	0.594	candidate
EC_Plate003	A12	CAND_09488	E.coli	4 μM	2	0.386	candidate
EC_Plate003	B1	CAND_09488	E.coli	2 μM	1	0.501	candidate
EC_Plate003	B2	CAND_09488	E.coli	2 μM	2	0.342	candidate
EC_Plate003	B3	CAND_09488	E.coli	1 μM	1	0.479	candidate
EC_Plate003	B4	CAND_09488	E.coli	1 μM	2	0.576	candidate
EC_Plate003	C1	CAND_06076	E.coli	128 μM	1	0.052	candidate
EC_Plate003	C2	CAND_06076	E.coli	128 μM	2	0.053	candidate
EC_Plate003	C3	CAND_06076	E.coli	64 μM	1	0.324	candidate
EC_Plate003	C4	CAND_06076	E.coli	64 μM	2	0.358	candidate
EC_Plate003	C5	CAND_06076	E.coli	32 μM	1	0.362	candidate
EC_Plate003	C6	CAND_06076	E.coli	32 μM	2	0.329	candidate
EC_Plate003	C7	CAND_06076	E.coli	16 μM	1	0.6	candidate
EC_Plate003	C8	CAND_06076	E.coli	16 μM	2	0.566	candidate
EC_Plate003	C9	CAND_06076	E.coli	8 μM	1	0.439	candidate
EC_Plate003	C10	CAND_06076	E.coli	8 μM	2	0.523	candidate
EC_Plate003	C11	CAND_06076	E.coli	4 μM	1	0.509	candidate
EC_Plate003	C12	CAND_06076	E.coli	4 μM	2	0.457	candidate
EC_Plate003	D1	CAND_06076	E.coli	2 μM	1	0.427	candidate
EC_Plate003	D2	CAND_06076	E.coli	2 μM	2	0.499	candidate
EC_Plate003	D3	CAND_06076	E.coli	1 μM	1	0.467	candidate
EC_Plate003	D4	CAND_06076	E.coli	1 μM	2	0.38	candidate
EC_Plate003	E1	CAND_03637	E.coli	128 μM	1	0.054	candidate
EC_Plate003	E2	CAND_03637	E.coli	128 μM	2	0.056	candidate
EC_Plate003	E3	CAND_03637	E.coli	64 μM	1	0.056	candidate
EC_Plate003	E4	CAND_03637	E.coli	64 μM	2	0.052	candidate
EC_Plate003	E5	CAND_03637	E.coli	32 μM	1	0.056	candidate
EC_Plate003	E6	CAND_03637	E.coli	32 μM	2	0.059	candidate
EC_Plate003	E7	CAND_03637	E.coli	16 μM	1	0.059	candidate
EC_Plate003	E8	CAND_03637	E.coli	16 μM	2	0.057	candidate
EC_Plate003	E9	CAND_03637	E.coli	8 μM	1	0.321	candidate
EC_Plate003	E10	CAND_03637	E.coli	8 μM	2	0.427	candidate
EC_Plate003	E11	CAND_03637	E.coli	4 μM	1	0.327	candidate
EC_Plate003	E12	CAND_03637	E.coli	4 μM	2	0.317	candidate
EC_Plate003	F1	CAND_03637	E.coli	2 μM	1	0.376	candidate
EC_Plate003	F2	CAND_03637	E.coli	2 μM	2	0.437	candidate
EC_Plate003	F3	CAND_03637	E.coli	1 μM	1	0.528	candidate
EC_Plate003	F4	CAND_03637	E.coli	1 μM	2	0.489	candidate
EC_Plate003	G1	CAND_11217	E.coli	128 μM	1	0.053	candidate
EC_Plate003	G2	CAND_11217	E.coli	128 μM	2	0.057	candidate
EC_Plate003	G3	CAND_11217	E.coli	64 μM	1	0.055	candidate
EC_Plate003	G4	CAND_11217	E.coli	64 μM	2	0.055	candidate
EC_Plate003	G5	CAND_11217	E.coli	32 μM	1	0.053	candidate
EC_Plate003	G6	CAND_11217	E.coli	32 μM	2	0.054	candidate
EC_Plate003	G7	CAND_11217	E.coli	16 μM	1	0.053	candidate
EC_Plate003	G8	CAND_11217	E.coli	16 μM	2	0.057	candidate
EC_Plate003	G9	CAND_11217	E.coli	8 μM	1	0.445	candidate
EC_Plate003	G10	CAND_11217	E.coli	8 μM	2	0.434	candidate
EC_Plate003	G11	CAND_11217	E.coli	4 μM	1	0.443	candidate
EC_Plate003	G12	CAND_11217	E.coli	4 μM	2	0.444	candidate
EC_Plate003	H1	CAND_11217	E.coli	2 μM	1	0.507	candidate
EC_Plate003	H2	CAND_11217	E.coli	2 μM	2	0.516	candidate
EC_Plate003	H3	CAND_11217	E.coli	1 μM	1	0.54	candidate
EC_Plate003	H4	CAND_11217	E.coli	1 μM	2	0.422	candidate
EC_Plate003	B5	Blank	E.coli	QC	1	0.045	control
EC_Plate003	B6	Blank	E.coli	QC	1	0.045	control
EC_Plate003	B7	Growth control	E.coli	QC	1	0.65	control
EC_Plate003	B8	Growth control	E.coli	QC	1	0.65	control
EC_Plate003	B9	Solvent control	E.coli	QC	1	0.62	control
EC_Plate003	B10	Solvent control	E.coli	QC	1	0.62	control
EC_Plate003	B11	Meropenem control	E.coli	QC	1	0.05	control
EC_Plate003	B12	Meropenem control	E.coli	QC	1	0.05	control
EC_Plate004	A1	CAND_08675	E.coli	128 μM	1	0.058	candidate
EC_Plate004	A2	CAND_08675	E.coli	128 μM	2	0.06	candidate
EC_Plate004	A3	CAND_08675	E.coli	64 μM	1	0.598	candidate
EC_Plate004	A4	CAND_08675	E.coli	64 μM	2	0.516	candidate
EC_Plate004	A5	CAND_08675	E.coli	32 μM	1	0.32	candidate
EC_Plate004	A6	CAND_08675	E.coli	32 μM	2	0.554	candidate
EC_Plate004	A7	CAND_08675	E.coli	16 μM	1	0.551	candidate
EC_Plate004	A8	CAND_08675	E.coli	16 μM	2	0.305	candidate
EC_Plate004	A9	CAND_08675	E.coli	8 μM	1	0.398	candidate
EC_Plate004	A10	CAND_08675	E.coli	8 μM	2	0.397	candidate
EC_Plate004	A11	CAND_08675	E.coli	4 μM	1	0.522	candidate
EC_Plate004	A12	CAND_08675	E.coli	4 μM	2	0.483	candidate
EC_Plate004	B1	CAND_08675	E.coli	2 μM	1	0.385	candidate
EC_Plate004	B2	CAND_08675	E.coli	2 μM	2	0.356	candidate
EC_Plate004	B3	CAND_08675	E.coli	1 μM	1	0.351	candidate
EC_Plate004	B4	CAND_08675	E.coli	1 μM	2	0.329	candidate
EC_Plate004	C1	CAND_06702	E.coli	128 μM	1	0.058	candidate
EC_Plate004	C2	CAND_06702	E.coli	128 μM	2	0.059	candidate
EC_Plate004	C3	CAND_06702	E.coli	64 μM	1	0.052	candidate
EC_Plate004	C4	CAND_06702	E.coli	64 μM	2	0.057	candidate
EC_Plate004	C5	CAND_06702	E.coli	32 μM	1	0.585	candidate
EC_Plate004	C6	CAND_06702	E.coli	32 μM	2	0.358	candidate
EC_Plate004	C7	CAND_06702	E.coli	16 μM	1	0.472	candidate
EC_Plate004	C8	CAND_06702	E.coli	16 μM	2	0.432	candidate
EC_Plate004	C9	CAND_06702	E.coli	8 μM	1	0.592	candidate
EC_Plate004	C10	CAND_06702	E.coli	8 μM	2	0.561	candidate
EC_Plate004	C11	CAND_06702	E.coli	4 μM	1	0.305	candidate
EC_Plate004	C12	CAND_06702	E.coli	4 μM	2	0.36	candidate
EC_Plate004	D1	CAND_06702	E.coli	2 μM	1	0.554	candidate
EC_Plate004	D2	CAND_06702	E.coli	2 μM	2	0.472	candidate
EC_Plate004	D3	CAND_06702	E.coli	1 μM	1	0.457	candidate
EC_Plate004	D4	CAND_06702	E.coli	1 μM	2	0.543	candidate
EC_Plate004	E1	CAND_03363	E.coli	128 μM	1	0.058	candidate
EC_Plate004	E2	CAND_03363	E.coli	128 μM	2	0.06	candidate
EC_Plate004	E3	CAND_03363	E.coli	64 μM	1	0.053	candidate
EC_Plate004	E4	CAND_03363	E.coli	64 μM	2	0.05	candidate
EC_Plate004	E5	CAND_03363	E.coli	32 μM	1	0.508	candidate
EC_Plate004	E6	CAND_03363	E.coli	32 μM	2	0.315	candidate
EC_Plate004	E7	CAND_03363	E.coli	16 μM	1	0.47	candidate
EC_Plate004	E8	CAND_03363	E.coli	16 μM	2	0.558	candidate
EC_Plate004	E9	CAND_03363	E.coli	8 μM	1	0.419	candidate
EC_Plate004	E10	CAND_03363	E.coli	8 μM	2	0.48	candidate
EC_Plate004	E11	CAND_03363	E.coli	4 μM	1	0.351	candidate
EC_Plate004	E12	CAND_03363	E.coli	4 μM	2	0.347	candidate
EC_Plate004	F1	CAND_03363	E.coli	2 μM	1	0.482	candidate
EC_Plate004	F2	CAND_03363	E.coli	2 μM	2	0.559	candidate
EC_Plate004	F3	CAND_03363	E.coli	1 μM	1	0.6	candidate
EC_Plate004	F4	CAND_03363	E.coli	1 μM	2	0.309	candidate
EC_Plate004	G1	CAND_00922	E.coli	128 μM	1	0.059	candidate
EC_Plate004	G2	CAND_00922	E.coli	128 μM	2	0.055	candidate
EC_Plate004	G3	CAND_00922	E.coli	64 μM	1	0.053	candidate
EC_Plate004	G4	CAND_00922	E.coli	64 μM	2	0.054	candidate
EC_Plate004	G5	CAND_00922	E.coli	32 μM	1	0.473	candidate
EC_Plate004	G6	CAND_00922	E.coli	32 μM	2	0.404	candidate
EC_Plate004	G7	CAND_00922	E.coli	16 μM	1	0.344	candidate
EC_Plate004	G8	CAND_00922	E.coli	16 μM	2	0.56	candidate
EC_Plate004	G9	CAND_00922	E.coli	8 μM	1	0.512	candidate
EC_Plate004	G10	CAND_00922	E.coli	8 μM	2	0.483	candidate
EC_Plate004	G11	CAND_00922	E.coli	4 μM	1	0.517	candidate
EC_Plate004	G12	CAND_00922	E.coli	4 μM	2	0.596	candidate
EC_Plate004	H1	CAND_00922	E.coli	2 μM	1	0.353	candidate
EC_Plate004	H2	CAND_00922	E.coli	2 μM	2	0.547	candidate
EC_Plate004	H3	CAND_00922	E.coli	1 μM	1	0.547	candidate
EC_Plate004	H4	CAND_00922	E.coli	1 μM	2	0.403	candidate
EC_Plate004	B5	Blank	E.coli	QC	1	0.045	control
EC_Plate004	B6	Blank	E.coli	QC	1	0.045	control
EC_Plate004	B7	Growth control	E.coli	QC	1	0.65	control
EC_Plate004	B8	Growth control	E.coli	QC	1	0.65	control
EC_Plate004	B9	Solvent control	E.coli	QC	1	0.62	control
EC_Plate004	B10	Solvent control	E.coli	QC	1	0.62	control
EC_Plate004	B11	Meropenem control	E.coli	QC	1	0.05	control
EC_Plate004	B12	Meropenem control	E.coli	QC	1	0.05	control
EC_Plate005	A1	CAND_00995	E.coli	128 μM	1	0.056	candidate
EC_Plate005	A2	CAND_00995	E.coli	128 μM	2	0.055	candidate
EC_Plate005	A3	CAND_00995	E.coli	64 μM	1	0.358	candidate
EC_Plate005	A4	CAND_00995	E.coli	64 μM	2	0.43	candidate
EC_Plate005	A5	CAND_00995	E.coli	32 μM	1	0.346	candidate
EC_Plate005	A6	CAND_00995	E.coli	32 μM	2	0.58	candidate
EC_Plate005	A7	CAND_00995	E.coli	16 μM	1	0.356	candidate
EC_Plate005	A8	CAND_00995	E.coli	16 μM	2	0.49	candidate
EC_Plate005	A9	CAND_00995	E.coli	8 μM	1	0.471	candidate
EC_Plate005	A10	CAND_00995	E.coli	8 μM	2	0.592	candidate
EC_Plate005	A11	CAND_00995	E.coli	4 μM	1	0.538	candidate
EC_Plate005	A12	CAND_00995	E.coli	4 μM	2	0.408	candidate
EC_Plate005	B1	CAND_00995	E.coli	2 μM	1	0.413	candidate
EC_Plate005	B2	CAND_00995	E.coli	2 μM	2	0.315	candidate
EC_Plate005	B3	CAND_00995	E.coli	1 μM	1	0.316	candidate
EC_Plate005	B4	CAND_00995	E.coli	1 μM	2	0.393	candidate
EC_Plate005	C1	CAND_02761	E.coli	128 μM	1	0.059	candidate
EC_Plate005	C2	CAND_02761	E.coli	128 μM	2	0.05	candidate
EC_Plate005	C3	CAND_02761	E.coli	64 μM	1	0.052	candidate
EC_Plate005	C4	CAND_02761	E.coli	64 μM	2	0.056	candidate
EC_Plate005	C5	CAND_02761	E.coli	32 μM	1	0.408	candidate
EC_Plate005	C6	CAND_02761	E.coli	32 μM	2	0.356	candidate
EC_Plate005	C7	CAND_02761	E.coli	16 μM	1	0.584	candidate
EC_Plate005	C8	CAND_02761	E.coli	16 μM	2	0.313	candidate
EC_Plate005	C9	CAND_02761	E.coli	8 μM	1	0.479	candidate
EC_Plate005	C10	CAND_02761	E.coli	8 μM	2	0.429	candidate
EC_Plate005	C11	CAND_02761	E.coli	4 μM	1	0.404	candidate
EC_Plate005	C12	CAND_02761	E.coli	4 μM	2	0.358	candidate
EC_Plate005	D1	CAND_02761	E.coli	2 μM	1	0.349	candidate
EC_Plate005	D2	CAND_02761	E.coli	2 μM	2	0.422	candidate
EC_Plate005	D3	CAND_02761	E.coli	1 μM	1	0.526	candidate
EC_Plate005	D4	CAND_02761	E.coli	1 μM	2	0.44	candidate
EC_Plate005	E1	CAND_00065	E.coli	128 μM	1	0.058	candidate
EC_Plate005	E2	CAND_00065	E.coli	128 μM	2	0.059	candidate
EC_Plate005	E3	CAND_00065	E.coli	64 μM	1	0.052	candidate
EC_Plate005	E4	CAND_00065	E.coli	64 μM	2	0.059	candidate
EC_Plate005	E5	CAND_00065	E.coli	32 μM	1	0.056	candidate
EC_Plate005	E6	CAND_00065	E.coli	32 μM	2	0.054	candidate
EC_Plate005	E7	CAND_00065	E.coli	16 μM	1	0.454	candidate
EC_Plate005	E8	CAND_00065	E.coli	16 μM	2	0.567	candidate
EC_Plate005	E9	CAND_00065	E.coli	8 μM	1	0.418	candidate
EC_Plate005	E10	CAND_00065	E.coli	8 μM	2	0.328	candidate
EC_Plate005	E11	CAND_00065	E.coli	4 μM	1	0.588	candidate
EC_Plate005	E12	CAND_00065	E.coli	4 μM	2	0.336	candidate
EC_Plate005	F1	CAND_00065	E.coli	2 μM	1	0.332	candidate
EC_Plate005	F2	CAND_00065	E.coli	2 μM	2	0.517	candidate
EC_Plate005	F3	CAND_00065	E.coli	1 μM	1	0.393	candidate
EC_Plate005	F4	CAND_00065	E.coli	1 μM	2	0.387	candidate
EC_Plate005	G1	CAND_00697	E.coli	128 μM	1	0.056	candidate
EC_Plate005	G2	CAND_00697	E.coli	128 μM	2	0.059	candidate
EC_Plate005	G3	CAND_00697	E.coli	64 μM	1	0.053	candidate
EC_Plate005	G4	CAND_00697	E.coli	64 μM	2	0.059	candidate
EC_Plate005	G5	CAND_00697	E.coli	32 μM	1	0.486	candidate
EC_Plate005	G6	CAND_00697	E.coli	32 μM	2	0.482	candidate
EC_Plate005	G7	CAND_00697	E.coli	16 μM	1	0.46	candidate
EC_Plate005	G8	CAND_00697	E.coli	16 μM	2	0.304	candidate
EC_Plate005	G9	CAND_00697	E.coli	8 μM	1	0.347	candidate
EC_Plate005	G10	CAND_00697	E.coli	8 μM	2	0.503	candidate
EC_Plate005	G11	CAND_00697	E.coli	4 μM	1	0.508	candidate
EC_Plate005	G12	CAND_00697	E.coli	4 μM	2	0.329	candidate
EC_Plate005	H1	CAND_00697	E.coli	2 μM	1	0.491	candidate
EC_Plate005	H2	CAND_00697	E.coli	2 μM	2	0.442	candidate
EC_Plate005	H3	CAND_00697	E.coli	1 μM	1	0.473	candidate
EC_Plate005	H4	CAND_00697	E.coli	1 μM	2	0.42	candidate
EC_Plate005	B5	Blank	E.coli	QC	1	0.045	control
EC_Plate005	B6	Blank	E.coli	QC	1	0.045	control
EC_Plate005	B7	Growth control	E.coli	QC	1	0.65	control
EC_Plate005	B8	Growth control	E.coli	QC	1	0.65	control
EC_Plate005	B9	Solvent control	E.coli	QC	1	0.62	control
EC_Plate005	B10	Solvent control	E.coli	QC	1	0.62	control
EC_Plate005	B11	Meropenem control	E.coli	QC	1	0.05	control
EC_Plate005	B12	Meropenem control	E.coli	QC	1	0.05	control
SA_Plate001	A1	CAND_04141	S.aureus	128 μM	1	0.052	candidate
SA_Plate001	A2	CAND_04141	S.aureus	128 μM	2	0.054	candidate
SA_Plate001	A3	CAND_04141	S.aureus	64 μM	1	0.06	candidate
SA_Plate001	A4	CAND_04141	S.aureus	64 μM	2	0.052	candidate
SA_Plate001	A5	CAND_04141	S.aureus	32 μM	1	0.059	candidate
SA_Plate001	A6	CAND_04141	S.aureus	32 μM	2	0.055	candidate
SA_Plate001	A7	CAND_04141	S.aureus	16 μM	1	0.051	candidate
SA_Plate001	A8	CAND_04141	S.aureus	16 μM	2	0.058	candidate
SA_Plate001	A9	CAND_04141	S.aureus	8 μM	1	0.05	candidate
SA_Plate001	A10	CAND_04141	S.aureus	8 μM	2	0.058	candidate
SA_Plate001	A11	CAND_04141	S.aureus	4 μM	1	0.053	candidate
SA_Plate001	A12	CAND_04141	S.aureus	4 μM	2	0.059	candidate
SA_Plate001	B1	CAND_04141	S.aureus	2 μM	1	0.057	candidate
SA_Plate001	B2	CAND_04141	S.aureus	2 μM	2	0.054	candidate
SA_Plate001	B3	CAND_04141	S.aureus	1 μM	1	0.488	candidate
SA_Plate001	B4	CAND_04141	S.aureus	1 μM	2	0.596	candidate
SA_Plate001	C1	CAND_04265	S.aureus	128 μM	1	0.052	candidate
SA_Plate001	C2	CAND_04265	S.aureus	128 μM	2	0.052	candidate
SA_Plate001	C3	CAND_04265	S.aureus	64 μM	1	0.053	candidate
SA_Plate001	C4	CAND_04265	S.aureus	64 μM	2	0.058	candidate
SA_Plate001	C5	CAND_04265	S.aureus	32 μM	1	0.052	candidate
SA_Plate001	C6	CAND_04265	S.aureus	32 μM	2	0.052	candidate
SA_Plate001	C7	CAND_04265	S.aureus	16 μM	1	0.056	candidate
SA_Plate001	C8	CAND_04265	S.aureus	16 μM	2	0.056	candidate
SA_Plate001	C9	CAND_04265	S.aureus	8 μM	1	0.054	candidate
SA_Plate001	C10	CAND_04265	S.aureus	8 μM	2	0.056	candidate
SA_Plate001	C11	CAND_04265	S.aureus	4 μM	1	0.05	candidate
SA_Plate001	C12	CAND_04265	S.aureus	4 μM	2	0.05	candidate
SA_Plate001	D1	CAND_04265	S.aureus	2 μM	1	0.308	candidate
SA_Plate001	D2	CAND_04265	S.aureus	2 μM	2	0.317	candidate
SA_Plate001	D3	CAND_04265	S.aureus	1 μM	1	0.531	candidate
SA_Plate001	D4	CAND_04265	S.aureus	1 μM	2	0.594	candidate
SA_Plate001	E1	CAND_02173	S.aureus	128 μM	1	0.051	candidate
SA_Plate001	E2	CAND_02173	S.aureus	128 μM	2	0.054	candidate
SA_Plate001	E3	CAND_02173	S.aureus	64 μM	1	0.05	candidate
SA_Plate001	E4	CAND_02173	S.aureus	64 μM	2	0.054	candidate
SA_Plate001	E5	CAND_02173	S.aureus	32 μM	1	0.057	candidate
SA_Plate001	E6	CAND_02173	S.aureus	32 μM	2	0.056	candidate
SA_Plate001	E7	CAND_02173	S.aureus	16 μM	1	0.059	candidate
SA_Plate001	E8	CAND_02173	S.aureus	16 μM	2	0.056	candidate
SA_Plate001	E9	CAND_02173	S.aureus	8 μM	1	0.051	candidate
SA_Plate001	E10	CAND_02173	S.aureus	8 μM	2	0.054	candidate
SA_Plate001	E11	CAND_02173	S.aureus	4 μM	1	0.055	candidate
SA_Plate001	E12	CAND_02173	S.aureus	4 μM	2	0.053	candidate
SA_Plate001	F1	CAND_02173	S.aureus	2 μM	1	0.31	candidate
SA_Plate001	F2	CAND_02173	S.aureus	2 μM	2	0.488	candidate
SA_Plate001	F3	CAND_02173	S.aureus	1 μM	1	0.447	candidate
SA_Plate001	F4	CAND_02173	S.aureus	1 μM	2	0.513	candidate
SA_Plate001	G1	CAND_07825	S.aureus	128 μM	1	0.054	candidate
SA_Plate001	G2	CAND_07825	S.aureus	128 μM	2	0.051	candidate
SA_Plate001	G3	CAND_07825	S.aureus	64 μM	1	0.053	candidate
SA_Plate001	G4	CAND_07825	S.aureus	64 μM	2	0.052	candidate
SA_Plate001	G5	CAND_07825	S.aureus	32 μM	1	0.055	candidate
SA_Plate001	G6	CAND_07825	S.aureus	32 μM	2	0.052	candidate
SA_Plate001	G7	CAND_07825	S.aureus	16 μM	1	0.051	candidate
SA_Plate001	G8	CAND_07825	S.aureus	16 μM	2	0.055	candidate
SA_Plate001	G9	CAND_07825	S.aureus	8 μM	1	0.051	candidate
SA_Plate001	G10	CAND_07825	S.aureus	8 μM	2	0.051	candidate
SA_Plate001	G11	CAND_07825	S.aureus	4 μM	1	0.051	candidate
SA_Plate001	G12	CAND_07825	S.aureus	4 μM	2	0.057	candidate
SA_Plate001	H1	CAND_07825	S.aureus	2 μM	1	0.058	candidate
SA_Plate001	H2	CAND_07825	S.aureus	2 μM	2	0.058	candidate
SA_Plate001	H3	CAND_07825	S.aureus	1 μM	1	0.473	candidate
SA_Plate001	H4	CAND_07825	S.aureus	1 μM	2	0.491	candidate
SA_Plate001	B5	Blank	S.aureus	QC	1	0.045	control
SA_Plate001	B6	Blank	S.aureus	QC	1	0.045	control
SA_Plate001	B7	Growth control	S.aureus	QC	1	0.65	control
SA_Plate001	B8	Growth control	S.aureus	QC	1	0.65	control
SA_Plate001	B9	Solvent control	S.aureus	QC	1	0.62	control
SA_Plate001	B10	Solvent control	S.aureus	QC	1	0.62	control
SA_Plate001	B11	Meropenem control	S.aureus	QC	1	0.05	control
SA_Plate001	B12	Meropenem control	S.aureus	QC	1	0.05	control
SA_Plate002	A1	CAND_04997	S.aureus	128 μM	1	0.058	candidate
SA_Plate002	A2	CAND_04997	S.aureus	128 μM	2	0.054	candidate
SA_Plate002	A3	CAND_04997	S.aureus	64 μM	1	0.055	candidate
SA_Plate002	A4	CAND_04997	S.aureus	64 μM	2	0.057	candidate
SA_Plate002	A5	CAND_04997	S.aureus	32 μM	1	0.056	candidate
SA_Plate002	A6	CAND_04997	S.aureus	32 μM	2	0.056	candidate
SA_Plate002	A7	CAND_04997	S.aureus	16 μM	1	0.056	candidate
SA_Plate002	A8	CAND_04997	S.aureus	16 μM	2	0.055	candidate
SA_Plate002	A9	CAND_04997	S.aureus	8 μM	1	0.364	candidate
SA_Plate002	A10	CAND_04997	S.aureus	8 μM	2	0.392	candidate
SA_Plate002	A11	CAND_04997	S.aureus	4 μM	1	0.507	candidate
SA_Plate002	A12	CAND_04997	S.aureus	4 μM	2	0.426	candidate
SA_Plate002	B1	CAND_04997	S.aureus	2 μM	1	0.558	candidate
SA_Plate002	B2	CAND_04997	S.aureus	2 μM	2	0.412	candidate
SA_Plate002	B3	CAND_04997	S.aureus	1 μM	1	0.501	candidate
SA_Plate002	B4	CAND_04997	S.aureus	1 μM	2	0.335	candidate
SA_Plate002	C1	CAND_05245	S.aureus	128 μM	1	0.053	candidate
SA_Plate002	C2	CAND_05245	S.aureus	128 μM	2	0.059	candidate
SA_Plate002	C3	CAND_05245	S.aureus	64 μM	1	0.052	candidate
SA_Plate002	C4	CAND_05245	S.aureus	64 μM	2	0.056	candidate
SA_Plate002	C5	CAND_05245	S.aureus	32 μM	1	0.05	candidate
SA_Plate002	C6	CAND_05245	S.aureus	32 μM	2	0.056	candidate
SA_Plate002	C7	CAND_05245	S.aureus	16 μM	1	0.055	candidate
SA_Plate002	C8	CAND_05245	S.aureus	16 μM	2	0.059	candidate
SA_Plate002	C9	CAND_05245	S.aureus	8 μM	1	0.548	candidate
SA_Plate002	C10	CAND_05245	S.aureus	8 μM	2	0.532	candidate
SA_Plate002	C11	CAND_05245	S.aureus	4 μM	1	0.402	candidate
SA_Plate002	C12	CAND_05245	S.aureus	4 μM	2	0.501	candidate
SA_Plate002	D1	CAND_05245	S.aureus	2 μM	1	0.346	candidate
SA_Plate002	D2	CAND_05245	S.aureus	2 μM	2	0.447	candidate
SA_Plate002	D3	CAND_05245	S.aureus	1 μM	1	0.417	candidate
SA_Plate002	D4	CAND_05245	S.aureus	1 μM	2	0.441	candidate
SA_Plate002	E1	CAND_01328	S.aureus	128 μM	1	0.053	candidate
SA_Plate002	E2	CAND_01328	S.aureus	128 μM	2	0.052	candidate
SA_Plate002	E3	CAND_01328	S.aureus	64 μM	1	0.055	candidate
SA_Plate002	E4	CAND_01328	S.aureus	64 μM	2	0.057	candidate
SA_Plate002	E5	CAND_01328	S.aureus	32 μM	1	0.056	candidate
SA_Plate002	E6	CAND_01328	S.aureus	32 μM	2	0.06	candidate
SA_Plate002	E7	CAND_01328	S.aureus	16 μM	1	0.056	candidate
SA_Plate002	E8	CAND_01328	S.aureus	16 μM	2	0.051	candidate
SA_Plate002	E9	CAND_01328	S.aureus	8 μM	1	0.492	candidate
SA_Plate002	E10	CAND_01328	S.aureus	8 μM	2	0.395	candidate
SA_Plate002	E11	CAND_01328	S.aureus	4 μM	1	0.582	candidate
SA_Plate002	E12	CAND_01328	S.aureus	4 μM	2	0.339	candidate
SA_Plate002	F1	CAND_01328	S.aureus	2 μM	1	0.437	candidate
SA_Plate002	F2	CAND_01328	S.aureus	2 μM	2	0.502	candidate
SA_Plate002	F3	CAND_01328	S.aureus	1 μM	1	0.591	candidate
SA_Plate002	F4	CAND_01328	S.aureus	1 μM	2	0.457	candidate
SA_Plate002	G1	CAND_06867	S.aureus	128 μM	1	0.054	candidate
SA_Plate002	G2	CAND_06867	S.aureus	128 μM	2	0.058	candidate
SA_Plate002	G3	CAND_06867	S.aureus	64 μM	1	0.058	candidate
SA_Plate002	G4	CAND_06867	S.aureus	64 μM	2	0.059	candidate
SA_Plate002	G5	CAND_06867	S.aureus	32 μM	1	0.057	candidate
SA_Plate002	G6	CAND_06867	S.aureus	32 μM	2	0.051	candidate
SA_Plate002	G7	CAND_06867	S.aureus	16 μM	1	0.06	candidate
SA_Plate002	G8	CAND_06867	S.aureus	16 μM	2	0.059	candidate
SA_Plate002	G9	CAND_06867	S.aureus	8 μM	1	0.054	candidate
SA_Plate002	G10	CAND_06867	S.aureus	8 μM	2	0.057	candidate
SA_Plate002	G11	CAND_06867	S.aureus	4 μM	1	0.55	candidate
SA_Plate002	G12	CAND_06867	S.aureus	4 μM	2	0.575	candidate
SA_Plate002	H1	CAND_06867	S.aureus	2 μM	1	0.517	candidate
SA_Plate002	H2	CAND_06867	S.aureus	2 μM	2	0.327	candidate
SA_Plate002	H3	CAND_06867	S.aureus	1 μM	1	0.32	candidate
SA_Plate002	H4	CAND_06867	S.aureus	1 μM	2	0.41	candidate
SA_Plate002	B5	Blank	S.aureus	QC	1	0.045	control
SA_Plate002	B6	Blank	S.aureus	QC	1	0.045	control
SA_Plate002	B7	Growth control	S.aureus	QC	1	0.65	control
SA_Plate002	B8	Growth control	S.aureus	QC	1	0.65	control
SA_Plate002	B9	Solvent control	S.aureus	QC	1	0.62	control
SA_Plate002	B10	Solvent control	S.aureus	QC	1	0.62	control
SA_Plate002	B11	Meropenem control	S.aureus	QC	1	0.05	control
SA_Plate002	B12	Meropenem control	S.aureus	QC	1	0.05	control
SA_Plate003	A1	CAND_09488	S.aureus	128 μM	1	0.055	candidate
SA_Plate003	A2	CAND_09488	S.aureus	128 μM	2	0.053	candidate
SA_Plate003	A3	CAND_09488	S.aureus	64 μM	1	0.057	candidate
SA_Plate003	A4	CAND_09488	S.aureus	64 μM	2	0.058	candidate
SA_Plate003	A5	CAND_09488	S.aureus	32 μM	1	0.054	candidate
SA_Plate003	A6	CAND_09488	S.aureus	32 μM	2	0.057	candidate
SA_Plate003	A7	CAND_09488	S.aureus	16 μM	1	0.052	candidate
SA_Plate003	A8	CAND_09488	S.aureus	16 μM	2	0.06	candidate
SA_Plate003	A9	CAND_09488	S.aureus	8 μM	1	0.052	candidate
SA_Plate003	A10	CAND_09488	S.aureus	8 μM	2	0.052	candidate
SA_Plate003	A11	CAND_09488	S.aureus	4 μM	1	0.054	candidate
SA_Plate003	A12	CAND_09488	S.aureus	4 μM	2	0.059	candidate
SA_Plate003	B1	CAND_09488	S.aureus	2 μM	1	0.479	candidate
SA_Plate003	B2	CAND_09488	S.aureus	2 μM	2	0.506	candidate
SA_Plate003	B3	CAND_09488	S.aureus	1 μM	1	0.545	candidate
SA_Plate003	B4	CAND_09488	S.aureus	1 μM	2	0.416	candidate
SA_Plate003	C1	CAND_06076	S.aureus	128 μM	1	0.06	candidate
SA_Plate003	C2	CAND_06076	S.aureus	128 μM	2	0.06	candidate
SA_Plate003	C3	CAND_06076	S.aureus	64 μM	1	0.055	candidate
SA_Plate003	C4	CAND_06076	S.aureus	64 μM	2	0.057	candidate
SA_Plate003	C5	CAND_06076	S.aureus	32 μM	1	0.556	candidate
SA_Plate003	C6	CAND_06076	S.aureus	32 μM	2	0.477	candidate
SA_Plate003	C7	CAND_06076	S.aureus	16 μM	1	0.339	candidate
SA_Plate003	C8	CAND_06076	S.aureus	16 μM	2	0.497	candidate
SA_Plate003	C9	CAND_06076	S.aureus	8 μM	1	0.437	candidate
SA_Plate003	C10	CAND_06076	S.aureus	8 μM	2	0.556	candidate
SA_Plate003	C11	CAND_06076	S.aureus	4 μM	1	0.363	candidate
SA_Plate003	C12	CAND_06076	S.aureus	4 μM	2	0.304	candidate
SA_Plate003	D1	CAND_06076	S.aureus	2 μM	1	0.354	candidate
SA_Plate003	D2	CAND_06076	S.aureus	2 μM	2	0.351	candidate
SA_Plate003	D3	CAND_06076	S.aureus	1 μM	1	0.415	candidate
SA_Plate003	D4	CAND_06076	S.aureus	1 μM	2	0.362	candidate
SA_Plate003	E1	CAND_03637	S.aureus	128 μM	1	0.053	candidate
SA_Plate003	E2	CAND_03637	S.aureus	128 μM	2	0.056	candidate
SA_Plate003	E3	CAND_03637	S.aureus	64 μM	1	0.052	candidate
SA_Plate003	E4	CAND_03637	S.aureus	64 μM	2	0.055	candidate
SA_Plate003	E5	CAND_03637	S.aureus	32 μM	1	0.054	candidate
SA_Plate003	E6	CAND_03637	S.aureus	32 μM	2	0.05	candidate
SA_Plate003	E7	CAND_03637	S.aureus	16 μM	1	0.502	candidate
SA_Plate003	E8	CAND_03637	S.aureus	16 μM	2	0.45	candidate
SA_Plate003	E9	CAND_03637	S.aureus	8 μM	1	0.533	candidate
SA_Plate003	E10	CAND_03637	S.aureus	8 μM	2	0.563	candidate
SA_Plate003	E11	CAND_03637	S.aureus	4 μM	1	0.314	candidate
SA_Plate003	E12	CAND_03637	S.aureus	4 μM	2	0.514	candidate
SA_Plate003	F1	CAND_03637	S.aureus	2 μM	1	0.438	candidate
SA_Plate003	F2	CAND_03637	S.aureus	2 μM	2	0.562	candidate
SA_Plate003	F3	CAND_03637	S.aureus	1 μM	1	0.335	candidate
SA_Plate003	F4	CAND_03637	S.aureus	1 μM	2	0.552	candidate
SA_Plate003	G1	CAND_11217	S.aureus	128 μM	1	0.054	candidate
SA_Plate003	G2	CAND_11217	S.aureus	128 μM	2	0.051	candidate
SA_Plate003	G3	CAND_11217	S.aureus	64 μM	1	0.055	candidate
SA_Plate003	G4	CAND_11217	S.aureus	64 μM	2	0.059	candidate
SA_Plate003	G5	CAND_11217	S.aureus	32 μM	1	0.051	candidate
SA_Plate003	G6	CAND_11217	S.aureus	32 μM	2	0.054	candidate
SA_Plate003	G7	CAND_11217	S.aureus	16 μM	1	0.324	candidate
SA_Plate003	G8	CAND_11217	S.aureus	16 μM	2	0.302	candidate
SA_Plate003	G9	CAND_11217	S.aureus	8 μM	1	0.548	candidate
SA_Plate003	G10	CAND_11217	S.aureus	8 μM	2	0.465	candidate
SA_Plate003	G11	CAND_11217	S.aureus	4 μM	1	0.471	candidate
SA_Plate003	G12	CAND_11217	S.aureus	4 μM	2	0.57	candidate
SA_Plate003	H1	CAND_11217	S.aureus	2 μM	1	0.325	candidate
SA_Plate003	H2	CAND_11217	S.aureus	2 μM	2	0.583	candidate
SA_Plate003	H3	CAND_11217	S.aureus	1 μM	1	0.526	candidate
SA_Plate003	H4	CAND_11217	S.aureus	1 μM	2	0.555	candidate
SA_Plate003	B5	Blank	S.aureus	QC	1	0.045	control
SA_Plate003	B6	Blank	S.aureus	QC	1	0.045	control
SA_Plate003	B7	Growth control	S.aureus	QC	1	0.65	control
SA_Plate003	B8	Growth control	S.aureus	QC	1	0.65	control
SA_Plate003	B9	Solvent control	S.aureus	QC	1	0.62	control
SA_Plate003	B10	Solvent control	S.aureus	QC	1	0.62	control
SA_Plate003	B11	Meropenem control	S.aureus	QC	1	0.05	control
SA_Plate003	B12	Meropenem control	S.aureus	QC	1	0.05	control
SA_Plate004	A1	CAND_08675	S.aureus	128 μM	1	0.058	candidate
SA_Plate004	A2	CAND_08675	S.aureus	128 μM	2	0.054	candidate
SA_Plate004	A3	CAND_08675	S.aureus	64 μM	1	0.307	candidate
SA_Plate004	A4	CAND_08675	S.aureus	64 μM	2	0.599	candidate
SA_Plate004	A5	CAND_08675	S.aureus	32 μM	1	0.49	candidate
SA_Plate004	A6	CAND_08675	S.aureus	32 μM	2	0.514	candidate
SA_Plate004	A7	CAND_08675	S.aureus	16 μM	1	0.509	candidate
SA_Plate004	A8	CAND_08675	S.aureus	16 μM	2	0.39	candidate
SA_Plate004	A9	CAND_08675	S.aureus	8 μM	1	0.497	candidate
SA_Plate004	A10	CAND_08675	S.aureus	8 μM	2	0.435	candidate
SA_Plate004	A11	CAND_08675	S.aureus	4 μM	1	0.368	candidate
SA_Plate004	A12	CAND_08675	S.aureus	4 μM	2	0.45	candidate
SA_Plate004	B1	CAND_08675	S.aureus	2 μM	1	0.44	candidate
SA_Plate004	B2	CAND_08675	S.aureus	2 μM	2	0.391	candidate
SA_Plate004	B3	CAND_08675	S.aureus	1 μM	1	0.525	candidate
SA_Plate004	B4	CAND_08675	S.aureus	1 μM	2	0.573	candidate
SA_Plate004	C1	CAND_06702	S.aureus	128 μM	1	0.056	candidate
SA_Plate004	C2	CAND_06702	S.aureus	128 μM	2	0.05	candidate
SA_Plate004	C3	CAND_06702	S.aureus	64 μM	1	0.055	candidate
SA_Plate004	C4	CAND_06702	S.aureus	64 μM	2	0.056	candidate
SA_Plate004	C5	CAND_06702	S.aureus	32 μM	1	0.058	candidate
SA_Plate004	C6	CAND_06702	S.aureus	32 μM	2	0.053	candidate
SA_Plate004	C7	CAND_06702	S.aureus	16 μM	1	0.052	candidate
SA_Plate004	C8	CAND_06702	S.aureus	16 μM	2	0.054	candidate
SA_Plate004	C9	CAND_06702	S.aureus	8 μM	1	0.348	candidate
SA_Plate004	C10	CAND_06702	S.aureus	8 μM	2	0.534	candidate
SA_Plate004	C11	CAND_06702	S.aureus	4 μM	1	0.308	candidate
SA_Plate004	C12	CAND_06702	S.aureus	4 μM	2	0.469	candidate
SA_Plate004	D1	CAND_06702	S.aureus	2 μM	1	0.55	candidate
SA_Plate004	D2	CAND_06702	S.aureus	2 μM	2	0.31	candidate
SA_Plate004	D3	CAND_06702	S.aureus	1 μM	1	0.349	candidate
SA_Plate004	D4	CAND_06702	S.aureus	1 μM	2	0.598	candidate
SA_Plate004	E1	CAND_03363	S.aureus	128 μM	1	0.053	candidate
SA_Plate004	E2	CAND_03363	S.aureus	128 μM	2	0.058	candidate
SA_Plate004	E3	CAND_03363	S.aureus	64 μM	1	0.05	candidate
SA_Plate004	E4	CAND_03363	S.aureus	64 μM	2	0.055	candidate
SA_Plate004	E5	CAND_03363	S.aureus	32 μM	1	0.05	candidate
SA_Plate004	E6	CAND_03363	S.aureus	32 μM	2	0.052	candidate
SA_Plate004	E7	CAND_03363	S.aureus	16 μM	1	0.305	candidate
SA_Plate004	E8	CAND_03363	S.aureus	16 μM	2	0.504	candidate
SA_Plate004	E9	CAND_03363	S.aureus	8 μM	1	0.436	candidate
SA_Plate004	E10	CAND_03363	S.aureus	8 μM	2	0.406	candidate
SA_Plate004	E11	CAND_03363	S.aureus	4 μM	1	0.426	candidate
SA_Plate004	E12	CAND_03363	S.aureus	4 μM	2	0.504	candidate
SA_Plate004	F1	CAND_03363	S.aureus	2 μM	1	0.378	candidate
SA_Plate004	F2	CAND_03363	S.aureus	2 μM	2	0.346	candidate
SA_Plate004	F3	CAND_03363	S.aureus	1 μM	1	0.313	candidate
SA_Plate004	F4	CAND_03363	S.aureus	1 μM	2	0.496	candidate
SA_Plate004	G1	CAND_00922	S.aureus	128 μM	1	0.057	candidate
SA_Plate004	G2	CAND_00922	S.aureus	128 μM	2	0.052	candidate
SA_Plate004	G3	CAND_00922	S.aureus	64 μM	1	0.055	candidate
SA_Plate004	G4	CAND_00922	S.aureus	64 μM	2	0.06	candidate
SA_Plate004	G5	CAND_00922	S.aureus	32 μM	1	0.055	candidate
SA_Plate004	G6	CAND_00922	S.aureus	32 μM	2	0.058	candidate
SA_Plate004	G7	CAND_00922	S.aureus	16 μM	1	0.405	candidate
SA_Plate004	G8	CAND_00922	S.aureus	16 μM	2	0.466	candidate
SA_Plate004	G9	CAND_00922	S.aureus	8 μM	1	0.534	candidate
SA_Plate004	G10	CAND_00922	S.aureus	8 μM	2	0.509	candidate
SA_Plate004	G11	CAND_00922	S.aureus	4 μM	1	0.479	candidate
SA_Plate004	G12	CAND_00922	S.aureus	4 μM	2	0.388	candidate
SA_Plate004	H1	CAND_00922	S.aureus	2 μM	1	0.317	candidate
SA_Plate004	H2	CAND_00922	S.aureus	2 μM	2	0.445	candidate
SA_Plate004	H3	CAND_00922	S.aureus	1 μM	1	0.517	candidate
SA_Plate004	H4	CAND_00922	S.aureus	1 μM	2	0.408	candidate
SA_Plate004	B5	Blank	S.aureus	QC	1	0.045	control
SA_Plate004	B6	Blank	S.aureus	QC	1	0.045	control
SA_Plate004	B7	Growth control	S.aureus	QC	1	0.65	control
SA_Plate004	B8	Growth control	S.aureus	QC	1	0.65	control
SA_Plate004	B9	Solvent control	S.aureus	QC	1	0.62	control
SA_Plate004	B10	Solvent control	S.aureus	QC	1	0.62	control
SA_Plate004	B11	Meropenem control	S.aureus	QC	1	0.05	control
SA_Plate004	B12	Meropenem control	S.aureus	QC	1	0.05	control
SA_Plate005	A1	CAND_00995	S.aureus	128 μM	1	0.057	candidate
SA_Plate005	A2	CAND_00995	S.aureus	128 μM	2	0.055	candidate
SA_Plate005	A3	CAND_00995	S.aureus	64 μM	1	0.051	candidate
SA_Plate005	A4	CAND_00995	S.aureus	64 μM	2	0.056	candidate
SA_Plate005	A5	CAND_00995	S.aureus	32 μM	1	0.465	candidate
SA_Plate005	A6	CAND_00995	S.aureus	32 μM	2	0.397	candidate
SA_Plate005	A7	CAND_00995	S.aureus	16 μM	1	0.36	candidate
SA_Plate005	A8	CAND_00995	S.aureus	16 μM	2	0.596	candidate
SA_Plate005	A9	CAND_00995	S.aureus	8 μM	1	0.476	candidate
SA_Plate005	A10	CAND_00995	S.aureus	8 μM	2	0.517	candidate
SA_Plate005	A11	CAND_00995	S.aureus	4 μM	1	0.313	candidate
SA_Plate005	A12	CAND_00995	S.aureus	4 μM	2	0.52	candidate
SA_Plate005	B1	CAND_00995	S.aureus	2 μM	1	0.348	candidate
SA_Plate005	B2	CAND_00995	S.aureus	2 μM	2	0.445	candidate
SA_Plate005	B3	CAND_00995	S.aureus	1 μM	1	0.418	candidate
SA_Plate005	B4	CAND_00995	S.aureus	1 μM	2	0.417	candidate
SA_Plate005	C1	CAND_02761	S.aureus	128 μM	1	0.058	candidate
SA_Plate005	C2	CAND_02761	S.aureus	128 μM	2	0.052	candidate
SA_Plate005	C3	CAND_02761	S.aureus	64 μM	1	0.059	candidate
SA_Plate005	C4	CAND_02761	S.aureus	64 μM	2	0.058	candidate
SA_Plate005	C5	CAND_02761	S.aureus	32 μM	1	0.447	candidate
SA_Plate005	C6	CAND_02761	S.aureus	32 μM	2	0.563	candidate
SA_Plate005	C7	CAND_02761	S.aureus	16 μM	1	0.465	candidate
SA_Plate005	C8	CAND_02761	S.aureus	16 μM	2	0.575	candidate
SA_Plate005	C9	CAND_02761	S.aureus	8 μM	1	0.447	candidate
SA_Plate005	C10	CAND_02761	S.aureus	8 μM	2	0.593	candidate
SA_Plate005	C11	CAND_02761	S.aureus	4 μM	1	0.523	candidate
SA_Plate005	C12	CAND_02761	S.aureus	4 μM	2	0.497	candidate
SA_Plate005	D1	CAND_02761	S.aureus	2 μM	1	0.598	candidate
SA_Plate005	D2	CAND_02761	S.aureus	2 μM	2	0.509	candidate
SA_Plate005	D3	CAND_02761	S.aureus	1 μM	1	0.373	candidate
SA_Plate005	D4	CAND_02761	S.aureus	1 μM	2	0.494	candidate
SA_Plate005	E1	CAND_00065	S.aureus	128 μM	1	0.052	candidate
SA_Plate005	E2	CAND_00065	S.aureus	128 μM	2	0.054	candidate
SA_Plate005	E3	CAND_00065	S.aureus	64 μM	1	0.057	candidate
SA_Plate005	E4	CAND_00065	S.aureus	64 μM	2	0.052	candidate
SA_Plate005	E5	CAND_00065	S.aureus	32 μM	1	0.427	candidate
SA_Plate005	E6	CAND_00065	S.aureus	32 μM	2	0.369	candidate
SA_Plate005	E7	CAND_00065	S.aureus	16 μM	1	0.424	candidate
SA_Plate005	E8	CAND_00065	S.aureus	16 μM	2	0.369	candidate
SA_Plate005	E9	CAND_00065	S.aureus	8 μM	1	0.511	candidate
SA_Plate005	E10	CAND_00065	S.aureus	8 μM	2	0.55	candidate
SA_Plate005	E11	CAND_00065	S.aureus	4 μM	1	0.444	candidate
SA_Plate005	E12	CAND_00065	S.aureus	4 μM	2	0.514	candidate
SA_Plate005	F1	CAND_00065	S.aureus	2 μM	1	0.526	candidate
SA_Plate005	F2	CAND_00065	S.aureus	2 μM	2	0.542	candidate
SA_Plate005	F3	CAND_00065	S.aureus	1 μM	1	0.541	candidate
SA_Plate005	F4	CAND_00065	S.aureus	1 μM	2	0.497	candidate
SA_Plate005	G1	CAND_00697	S.aureus	128 μM	1	0.057	candidate
SA_Plate005	G2	CAND_00697	S.aureus	128 μM	2	0.057	candidate
SA_Plate005	G3	CAND_00697	S.aureus	64 μM	1	0.055	candidate
SA_Plate005	G4	CAND_00697	S.aureus	64 μM	2	0.058	candidate
SA_Plate005	G5	CAND_00697	S.aureus	32 μM	1	0.052	candidate
SA_Plate005	G6	CAND_00697	S.aureus	32 μM	2	0.057	candidate
SA_Plate005	G7	CAND_00697	S.aureus	16 μM	1	0.492	candidate
SA_Plate005	G8	CAND_00697	S.aureus	16 μM	2	0.462	candidate
SA_Plate005	G9	CAND_00697	S.aureus	8 μM	1	0.481	candidate
SA_Plate005	G10	CAND_00697	S.aureus	8 μM	2	0.575	candidate
SA_Plate005	G11	CAND_00697	S.aureus	4 μM	1	0.537	candidate
SA_Plate005	G12	CAND_00697	S.aureus	4 μM	2	0.507	candidate
SA_Plate005	H1	CAND_00697	S.aureus	2 μM	1	0.57	candidate
SA_Plate005	H2	CAND_00697	S.aureus	2 μM	2	0.561	candidate
SA_Plate005	H3	CAND_00697	S.aureus	1 μM	1	0.398	candidate
SA_Plate005	H4	CAND_00697	S.aureus	1 μM	2	0.558	candidate
SA_Plate005	B5	Blank	S.aureus	QC	1	0.045	control
SA_Plate005	B6	Blank	S.aureus	QC	1	0.045	control
SA_Plate005	B7	Growth control	S.aureus	QC	1	0.65	control
SA_Plate005	B8	Growth control	S.aureus	QC	1	0.65	control
SA_Plate005	B9	Solvent control	S.aureus	QC	1	0.62	control
SA_Plate005	B10	Solvent control	S.aureus	QC	1	0.62	control
SA_Plate005	B11	Meropenem control	S.aureus	QC	1	0.05	control
SA_Plate005	B12	Meropenem control	S.aureus	QC	1	0.05	control
