## Supplementary material for "Genome-context-aware discovery of antibacterial peptides from bacterial small open reading frames": Pathogen_sORF_AMP_Supplementary_Tables: Supplementary_Table_S6_MIC_QC_and_calling.xlsx

### Sheet: S6_run_record
Parameter	Value
Authoritative_source	OD600_dataset.xlsx
Transformation	Copied directly from the authoritative source; no OD600, map, or MIC value was changed.
Experiment	MIC_Run1_20Candidate_Peptides
Method	Broth microdilution
Candidates	20
Strains	E.coli and S.aureus
Concentrations	128,64,32,16,8,4,2,1 μM
Replicate	2 technical replicates
Plate format	96 well plate A-H x 1-12

### Sheet: S6_MIC_summary
Candidate_ID	E_coli_MIC_uM	S_aureus_MIC_uM
CAND_04141	4	2
CAND_04265	8	4
CAND_02173	16	4
CAND_07825	8	2
CAND_04997	16	16
CAND_05245	16	16
CAND_01328	32	16
CAND_06867	32	8
CAND_09488	16	4
CAND_06076	128	64
CAND_03637	16	32
CAND_11217	16	32
CAND_08675	128	128
CAND_06702	64	16
CAND_03363	64	32
CAND_00922	64	32
CAND_00995	128	64
CAND_02761	64	64
CAND_00065	32	64
CAND_00697	64	32

### Sheet: S6_plate_control_QC
plate_id	control_type	replicate_1_od600	replicate_2_od600	mean_od600
EC_Plate001	Blank	0.045	0.045	0.045
EC_Plate001	Growth control	0.65	0.65	0.65
EC_Plate001	Solvent control	0.62	0.62	0.62
EC_Plate001	Meropenem control	0.05	0.05	0.05
EC_Plate002	Blank	0.045	0.045	0.045
EC_Plate002	Growth control	0.65	0.65	0.65
EC_Plate002	Solvent control	0.62	0.62	0.62
EC_Plate002	Meropenem control	0.05	0.05	0.05
EC_Plate003	Blank	0.045	0.045	0.045
EC_Plate003	Growth control	0.65	0.65	0.65
EC_Plate003	Solvent control	0.62	0.62	0.62
EC_Plate003	Meropenem control	0.05	0.05	0.05
EC_Plate004	Blank	0.045	0.045	0.045
EC_Plate004	Growth control	0.65	0.65	0.65
EC_Plate004	Solvent control	0.62	0.62	0.62
EC_Plate004	Meropenem control	0.05	0.05	0.05
EC_Plate005	Blank	0.045	0.045	0.045
EC_Plate005	Growth control	0.65	0.65	0.65
EC_Plate005	Solvent control	0.62	0.62	0.62
EC_Plate005	Meropenem control	0.05	0.05	0.05
SA_Plate001	Blank	0.045	0.045	0.045
SA_Plate001	Growth control	0.65	0.65	0.65
SA_Plate001	Solvent control	0.62	0.62	0.62
SA_Plate001	Meropenem control	0.05	0.05	0.05
SA_Plate002	Blank	0.045	0.045	0.045
SA_Plate002	Growth control	0.65	0.65	0.65
SA_Plate002	Solvent control	0.62	0.62	0.62
SA_Plate002	Meropenem control	0.05	0.05	0.05
SA_Plate003	Blank	0.045	0.045	0.045
SA_Plate003	Growth control	0.65	0.65	0.65
SA_Plate003	Solvent control	0.62	0.62	0.62
SA_Plate003	Meropenem control	0.05	0.05	0.05
SA_Plate004	Blank	0.045	0.045	0.045
SA_Plate004	Growth control	0.65	0.65	0.65
SA_Plate004	Solvent control	0.62	0.62	0.62
SA_Plate004	Meropenem control	0.05	0.05	0.05
SA_Plate005	Blank	0.045	0.045	0.045
SA_Plate005	Growth control	0.65	0.65	0.65
SA_Plate005	Solvent control	0.62	0.62	0.62
SA_Plate005	Meropenem control	0.05	0.05	0.05

### Sheet: S6_MIC_calling_rule
Item	Definition
Input	Well-level OD600 + matching plate map
Blank correction	OD_sample - mean(Blank controls)
Growth reference	mean(Growth control) - mean(Blank controls)
Inhibition	1 - (sample corrected / growth reference)
MIC threshold	>=90% inhibition using the mean of two technical replicates

### Sheet: S6_MBC_selection
Role	Candidate_ID	E_coli_MIC_uM	S_aureus_MIC_uM	Rationale
Broad-spectrum	CAND_04141	4	2	Lowest worst-case MIC across both organisms
Gram-negative priority	CAND_07825	8	2	Lowest remaining E. coli MIC; stronger S. aureus MIC than the E. coli tie
Gram-positive priority	CAND_04265	8	4	Lowest remaining S. aureus MIC with stronger E. coli MIC than the S. aureus tie
