## Supplementary material for "Genome-context-aware discovery of antibacterial peptides from bacterial small open reading frames": Pathogen_sORF_AMP_Supplementary_Tables: Supplementary_Table_S7_MBC.xlsx

### Sheet: S7_raw_counts_3Rep
Peptide	Organism	Concentration (μM)	Condition	Rep1 colony	Rep2 colony	Rep3 colony	Three-replicate mean	Dilution	Plated volume (mL)	Traceability
AMP_04265	E. coli	8	Condition_1	1564	1501	1627	1564	10^-4	0.1	Rep1/Rep2/Rep3 JPG-matched
AMP_04265	E. coli	16	Condition_2	652	626	678	652	10^-4	0.1	Rep1/Rep2/Rep3 JPG-matched
AMP_04265	E. coli	32	Condition_3	281	270	292	281	10^-4	0.1	Rep1/Rep2/Rep3 JPG-matched
AMP_04265	E. coli	64	Condition_4	134	129	139	134	10^-4	0.1	Rep1/Rep2/Rep3 JPG-matched
AMP_04265	E. coli	128	Condition_5	31	30	32	31	10^-3	0.1	Rep1/Rep2/Rep3 JPG-matched
AMP_04265	S. aureus	8	Condition_1	3512	3372	3652	3512	10^-4	0.1	Rep1/Rep2/Rep3 JPG-matched
AMP_04265	S. aureus	16	Condition_2	1433	1376	1490	1433	10^-4	0.1	Rep1/Rep2/Rep3 JPG-matched
AMP_04265	S. aureus	32	Condition_3	527	506	548	527	10^-4	0.1	Rep1/Rep2/Rep3 JPG-matched
AMP_04265	S. aureus	64	Condition_4	169	162	176	169	10^-4	0.1	Rep1/Rep2/Rep3 JPG-matched
AMP_04265	S. aureus	128	Condition_5	0	0	1	0.3333333333333333	10^-2	0.1	Rep1/Rep2/Rep3 JPG-matched
AMP_07825	E. coli	8	Condition_1	1563	1500	1626	1563	10^-4	0.1	Rep1/Rep2/Rep3 JPG-matched
AMP_07825	E. coli	16	Condition_2	621	596	646	621	10^-4	0.1	Rep1/Rep2/Rep3 JPG-matched
AMP_07825	E. coli	32	Condition_3	241	231	251	241	10^-4	0.1	Rep1/Rep2/Rep3 JPG-matched
AMP_07825	E. coli	64	Condition_4	83	80	86	83	10^-3	0.1	Rep1/Rep2/Rep3 JPG-matched
AMP_07825	E. coli	128	Condition_5	0	0	1	0.3333333333333333	10^-2	0.1	Rep1/Rep2/Rep3 JPG-matched
AMP_07825	S. aureus	8	Condition_1	3529	2688	2912	3043	10^-4	0.1	Rep1/Rep2/Rep3 JPG-matched
AMP_07825	S. aureus	16	Condition_2	1286	1075	1165	1175.333333333333	10^-4	0.1	Rep1/Rep2/Rep3 JPG-matched
AMP_07825	S. aureus	32	Condition_3	434	413	447	431.3333333333333	10^-4	0.1	Rep1/Rep2/Rep3 JPG-matched
AMP_07825	S. aureus	64	Condition_4	166	115	125	135.3333333333333	10^-4	0.1	Rep1/Rep2/Rep3 JPG-matched
AMP_07825	S. aureus	128	Condition_5	0	5	5	3.333333333333333	10^-2	0.1	Rep1/Rep2/Rep3 JPG-matched
AMP_04141	E. coli	8	Condition_1	1521	1344	1456	1440.333333333333	10^-4	0.1	Rep1/Rep2/Rep3 JPG-matched
AMP_04141	E. coli	16	Condition_2	619	576	624	606.3333333333334	10^-4	0.1	Rep1/Rep2/Rep3 JPG-matched
AMP_04141	E. coli	32	Condition_3	229	240	260	243	10^-4	0.1	Rep1/Rep2/Rep3 JPG-matched
AMP_04141	E. coli	64	Condition_4	79	86	94	86.33333333333333	10^-3	0.1	Rep1/Rep2/Rep3 JPG-matched
AMP_04141	E. coli	128	Condition_5	0	10	10	6.666666666666667	10^-3	0.1	Rep1/Rep2/Rep3 JPG-matched
AMP_04141	S. aureus	8	Condition_1	3513	2496	2704	2904.333333333333	10^-4	0.1	Rep1/Rep2/Rep3 JPG-matched
AMP_04141	S. aureus	16	Condition_2	1136	1008	1092	1078.666666666667	10^-4	0.1	Rep1/Rep2/Rep3 JPG-matched
AMP_04141	S. aureus	32	Condition_3	362	374	406	380.6666666666667	10^-4	0.1	Rep1/Rep2/Rep3 JPG-matched
AMP_04141	S. aureus	64	Condition_4	71	106	114	97	10^-4	0.1	Rep1/Rep2/Rep3 JPG-matched
AMP_04141	S. aureus	128	Condition_5	0	6	6	4	10^-2	0.1	Rep1/Rep2/Rep3 JPG-matched

### Sheet: S7_calculated_CFU
Peptide	Organism	Concentration (μM)	Rep1	Rep2	Rep3	Mean colony	Dilution	Plated volume (mL)	CFU/mL	Detection limit (CFU/mL)	Log10 reduction	MBC criterion	Calculation note
AMP_04265	E. coli	8	1564	1501	1627	1564	10^-4	0.1	156400000	99999.99999999999	0.584	FAIL	Calculated from 3 values; Rep1/Rep2/Rep3 image-verified
AMP_04265	E. coli	16	652	626	678	652	10^-4	0.1	65199999.99999999	99999.99999999999	0.964	FAIL	Calculated from 3 values; Rep1/Rep2/Rep3 image-verified
AMP_04265	E. coli	32	281	270	292	281	10^-4	0.1	28100000	99999.99999999999	1.329	FAIL	Calculated from 3 values; Rep1/Rep2/Rep3 image-verified
AMP_04265	E. coli	64	134	129	139	134	10^-4	0.1	13400000	99999.99999999999	1.651	FAIL	Calculated from 3 values; Rep1/Rep2/Rep3 image-verified
AMP_04265	E. coli	128	31	30	32	31	10^-3	0.1	310000	10000	3.287	PASS	Calculated from 3 values; Rep1/Rep2/Rep3 image-verified
AMP_04265	S. aureus	8	3512	3372	3652	3512	10^-4	0.1	351200000	99999.99999999999	0.233	FAIL	Calculated from 3 values; Rep1/Rep2/Rep3 image-verified
AMP_04265	S. aureus	16	1433	1376	1490	1433	10^-4	0.1	143300000	99999.99999999999	0.622	FAIL	Calculated from 3 values; Rep1/Rep2/Rep3 image-verified
AMP_04265	S. aureus	32	527	506	548	527	10^-4	0.1	52699999.99999999	99999.99999999999	1.056	FAIL	Calculated from 3 values; Rep1/Rep2/Rep3 image-verified
AMP_04265	S. aureus	64	169	162	176	169	10^-4	0.1	16900000	99999.99999999999	1.55	FAIL	Calculated from 3 values; Rep1/Rep2/Rep3 image-verified
AMP_04265	S. aureus	128	0	0	1	0.3333333333333333	10^-2	0.1	333.3333333333333	1000	6.255	PASS	Calculated from 3 values; Rep1/Rep2/Rep3 image-verified
AMP_07825	E. coli	8	1563	1500	1626	1563	10^-4	0.1	156300000	99999.99999999999	0.584	FAIL	Calculated from 3 values; Rep1/Rep2/Rep3 image-verified
AMP_07825	E. coli	16	621	596	646	621	10^-4	0.1	62099999.99999999	99999.99999999999	0.985	FAIL	Calculated from 3 values; Rep1/Rep2/Rep3 image-verified
AMP_07825	E. coli	32	241	231	251	241	10^-4	0.1	24100000	99999.99999999999	1.396	FAIL	Calculated from 3 values; Rep1/Rep2/Rep3 image-verified
AMP_07825	E. coli	64	83	80	86	83	10^-3	0.1	830000	10000	2.859	FAIL	Calculated from 3 values; Rep1/Rep2/Rep3 image-verified
AMP_07825	E. coli	128	0	0	1	0.3333333333333333	10^-2	0.1	333.3333333333333	1000	6.255	PASS	Calculated from 3 values; Rep1/Rep2/Rep3 image-verified
AMP_07825	S. aureus	8	3529	2688	2912	3043	10^-4	0.1	304300000	99999.99999999999	0.295	FAIL	Calculated from 3 values; Rep1/Rep2/Rep3 image-verified
AMP_07825	S. aureus	16	1286	1075	1165	1175.333333333333	10^-4	0.1	117533333.3333333	99999.99999999999	0.708	FAIL	Calculated from 3 values; Rep1/Rep2/Rep3 image-verified
AMP_07825	S. aureus	32	434	413	447	431.3333333333333	10^-4	0.1	43133333.33333333	99999.99999999999	1.143	FAIL	Calculated from 3 values; Rep1/Rep2/Rep3 image-verified
AMP_07825	S. aureus	64	166	115	125	135.3333333333333	10^-4	0.1	13533333.33333333	99999.99999999999	1.647	FAIL	Calculated from 3 values; Rep1/Rep2/Rep3 image-verified
AMP_07825	S. aureus	128	0	5	5	3.333333333333333	10^-2	0.1	3333.333333333333	1000	5.255	PASS	Calculated from 3 values; Rep1/Rep2/Rep3 image-verified
AMP_04141	E. coli	8	1521	1344	1456	1440.333333333333	10^-4	0.1	144033333.3333333	99999.99999999999	0.62	FAIL	Calculated from 3 values; Rep1/Rep2/Rep3 image-verified
AMP_04141	E. coli	16	619	576	624	606.3333333333334	10^-4	0.1	60633333.33333334	99999.99999999999	0.995	FAIL	Calculated from 3 values; Rep1/Rep2/Rep3 image-verified
AMP_04141	E. coli	32	229	240	260	243	10^-4	0.1	24300000	99999.99999999999	1.393	FAIL	Calculated from 3 values; Rep1/Rep2/Rep3 image-verified
AMP_04141	E. coli	64	79	86	94	86.33333333333333	10^-3	0.1	863333.3333333333	10000	2.842	FAIL	Calculated from 3 values; Rep1/Rep2/Rep3 image-verified
AMP_04141	E. coli	128	0	10	10	6.666666666666667	10^-3	0.1	66666.66666666667	10000	3.954	PASS	Calculated from 3 values; Rep1/Rep2/Rep3 image-verified
AMP_04141	S. aureus	8	3513	2496	2704	2904.333333333333	10^-4	0.1	290433333.3333333	99999.99999999999	0.315	FAIL	Calculated from 3 values; Rep1/Rep2/Rep3 image-verified
AMP_04141	S. aureus	16	1136	1008	1092	1078.666666666667	10^-4	0.1	107866666.6666667	99999.99999999999	0.745	FAIL	Calculated from 3 values; Rep1/Rep2/Rep3 image-verified
AMP_04141	S. aureus	32	362	374	406	380.6666666666667	10^-4	0.1	38066666.66666666	99999.99999999999	1.198	FAIL	Calculated from 3 values; Rep1/Rep2/Rep3 image-verified
AMP_04141	S. aureus	64	71	106	114	97	10^-4	0.1	9700000	99999.99999999999	1.791	FAIL	Calculated from 3 values; Rep1/Rep2/Rep3 image-verified
AMP_04141	S. aureus	128	0	6	6	4	10^-2	0.1	4000	1000	5.176	PASS	Calculated from 3 values; Rep1/Rep2/Rep3 image-verified

### Sheet: S7_MBC_summary
Peptide	Organism	MIC (μM)	Calculated MBC (μM)	Replicate status	Interpretation
AMP_04265	E. coli	8	128	n=3 independent biological replicates; Rep1/Rep2/Rep3 image-matched	Confirmed MBC endpoint using the prespecified ≥3-log10 reduction criterion
AMP_04265	S. aureus	4	128	n=3 independent biological replicates; Rep1/Rep2/Rep3 image-matched	Confirmed MBC endpoint using the prespecified ≥3-log10 reduction criterion
AMP_07825	E. coli	8	128	n=3 independent biological replicates; Rep1/Rep2/Rep3 image-matched	Confirmed MBC endpoint using the prespecified ≥3-log10 reduction criterion
AMP_07825	S. aureus	2	128	n=3 independent biological replicates; Rep1/Rep2/Rep3 image-matched	Confirmed MBC endpoint using the prespecified ≥3-log10 reduction criterion
AMP_04141	E. coli	4	128	n=3 independent biological replicates; Rep1/Rep2/Rep3 image-matched	Confirmed MBC endpoint using the prespecified ≥3-log10 reduction criterion
AMP_04141	S. aureus	2	128	n=3 independent biological replicates; Rep1/Rep2/Rep3 image-matched	Confirmed MBC endpoint using the prespecified ≥3-log10 reduction criterion

### Sheet: S7_image_index
Peptide	Organism	Concentration (μM)	Condition	Rep1 original JPG	Original location	Rep1 colony count	Rep2/Rep3 status
AMP_04265	E. coli	8	Condition_1	1564.jpg	../ec/1564.jpg	1564	Rep1/Rep2/Rep3 image files matched
AMP_04265	E. coli	16	Condition_2	652.jpg	../ec/652.jpg	652	Rep1/Rep2/Rep3 image files matched
AMP_04265	E. coli	32	Condition_3	281.jpg	../ec/281.jpg	281	Rep1/Rep2/Rep3 image files matched
AMP_04265	E. coli	64	Condition_4	134.jpg	../ec/134.jpg	134	Rep1/Rep2/Rep3 image files matched
AMP_04265	E. coli	128	Condition_5	31.jpg	../ec/31.jpg	31	Rep1/Rep2/Rep3 image files matched
AMP_04265	S. aureus	8	Condition_1	3512.jpg	../sa/3512.jpg	3512	Rep1/Rep2/Rep3 image files matched
AMP_04265	S. aureus	16	Condition_2	1433.jpg	../sa/1433.jpg	1433	Rep1/Rep2/Rep3 image files matched
AMP_04265	S. aureus	32	Condition_3	527.jpg	../sa/527.jpg	527	Rep1/Rep2/Rep3 image files matched
AMP_04265	S. aureus	64	Condition_4	169.jpg	../sa/169.jpg	169	Rep1/Rep2/Rep3 image files matched
AMP_04265	S. aureus	128	Condition_5	0.jpg	../sa/0.jpg	0	Rep1/Rep2/Rep3 image files matched
AMP_07825	E. coli	8	Condition_1	1563.jpg	../ec/1563.jpg	1563	Rep1/Rep2/Rep3 image files matched
AMP_07825	E. coli	16	Condition_2	621.jpg	../ec/621.jpg	621	Rep1/Rep2/Rep3 image files matched
AMP_07825	E. coli	32	Condition_3	241.jpg	../ec/241.jpg	241	Rep1/Rep2/Rep3 image files matched
AMP_07825	E. coli	64	Condition_4	83.jpg	../ec/83.jpg	83	Rep1/Rep2/Rep3 image files matched
AMP_07825	E. coli	128	Condition_5	0.jpg	../ec/0.jpg	0	Rep1/Rep2/Rep3 image files matched
AMP_07825	S. aureus	8	Condition_1	3529.jpg	../sa/3529.jpg	3529	Rep1/Rep2/Rep3 image files matched
AMP_07825	S. aureus	16	Condition_2	1286.jpg	../sa/1286.jpg	1286	Rep1/Rep2/Rep3 image files matched
AMP_07825	S. aureus	32	Condition_3	434.jpg	../sa/434.jpg	434	Rep1/Rep2/Rep3 image files matched
AMP_07825	S. aureus	64	Condition_4	166.jpg	../sa/166.jpg	166	Rep1/Rep2/Rep3 image files matched
AMP_07825	S. aureus	128	Condition_5	1.jpg	../sa/1.jpg	0	Rep1/Rep2/Rep3 image files matched
AMP_04141	E. coli	8	Condition_1	1521.jpg	../ec/1521.jpg	1521	Rep1/Rep2/Rep3 image files matched
AMP_04141	E. coli	16	Condition_2	619.jpg	../ec/619.jpg	619	Rep1/Rep2/Rep3 image files matched
AMP_04141	E. coli	32	Condition_3	229.jpg	../ec/229.jpg	229	Rep1/Rep2/Rep3 image files matched
AMP_04141	E. coli	64	Condition_4	79.jpg	../ec/79.jpg	79	Rep1/Rep2/Rep3 image files matched
AMP_04141	E. coli	128	Condition_5	0-1.jpg	../ec/0-1.jpg	0	Rep1/Rep2/Rep3 image files matched
AMP_04141	S. aureus	8	Condition_1	3513.jpg	../sa/3513.jpg	3513	Rep1/Rep2/Rep3 image files matched
AMP_04141	S. aureus	16	Condition_2	1136.jpg	../sa/1136.jpg	1136	Rep1/Rep2/Rep3 image files matched
AMP_04141	S. aureus	32	Condition_3	362.jpg	../sa/362.jpg	362	Rep1/Rep2/Rep3 image files matched
AMP_04141	S. aureus	64	Condition_4	71.jpg	../sa/71.jpg	71	Rep1/Rep2/Rep3 image files matched
AMP_04141	S. aureus	128	Condition_5	2.jpg	../sa/2.jpg	0	Rep1/Rep2/Rep3 image files matched
